# Impact of the aryl hydrocarbon receptor on Aurora A kinase and the G2/M phase pathway in hematopoietic stem and progenitor cells

**DOI:** 10.1101/2022.05.27.492132

**Authors:** Anthony M. Franchini, Keegan Vaughan, Soumyaroop Bhattacharya, Kameshwar Singh, Thomas A. Gasiewicz, B. Paige Lawrence

## Abstract

Recent evidence suggests that the environment-sensing transcription factor aryl hydrocarbon receptor (AHR) is an important regulator of hematopoiesis. Yet, the mechanisms and extent of AHR-mediated regulation within the most primitive hematopoietic cells, hematopoietic stem and progenitor cells (HSPCs), are poorly understood. Through a combination of transcriptomic and flow cytometric approaches, this study provides new insight into how the AHR influences HSPCs. Comparative analysis of intraphenotypic transcriptomes of hematopoietic stem cells (HSCs) and multipotent progenitor (MPP) cells from AHR knockout (AHR KO) and wild-type (WT) mice revealed significant differences in gene expression patterns. Notable among these were differences in expression of cell cycle regulators, specifically an enrichment of G2/M checkpoint genes when *Ahr* was absent. This included the regulator Aurora A kinase (*Aurka*, AurA). Interrogation of AurA protein levels in HSPC subsets using flow cytometry, in combination with inducible AHR KO or *in vivo* AHR antagonism showed that attenuation of AHR increased levels of AurA in HSCs and lineage-biased MPP cells. Overall, these data highlight a potential novel mechanism by which AHR controls HSC homeostasis and HSPC differentiation. These findings advance the understanding of how AHR influences and regulates primitive hematopoiesis.

**Highlights (max 85 characters):**

- AHR alters gene expression during HSC-MPP transition.
- Transcriptomic analysis shows AHR regulation of key G2/M phase regulators
- Inducible AHR KO mice show increased AurA levels in HSPC populations
- Acute antagonism of AHR increased AurA levels across multiple HSPC populations
