## Supplemental Table 3 for "Impact of the aryl hydrocarbon receptor on Aurora A kinase and the G2/M phase pathway in hematopoietic stem and progenitor cells"

### Sheet: Table S3 Identified DEGs betwee
Supplemental table 3: Differentially expressed genes between WT and KO HSCs
Gene	baseMean	log2FoldChange	p value	adjusted p value
Garnl3	205.43	2.3422	1.51969e-33	2.41053e-29
Fut8	6826.5	0.717209	1.6929e-16	1.34264e-12
Ide	7119.13	-0.722045	1.97522e-12	1.04436e-08
Fgfbp3	336.147	-0.984415	6.58663e-12	2.61193e-08
Csf3r	2011.31	0.830052	1.13115e-09	2.99039e-06
Tmem191c	298.761	-0.713315	1.08583e-09	2.99039e-06
Ankrd16	334.803	-1.05278	2.02752e-09	4.59436e-06
Gba2	1658.12	-0.450421	8.23876e-09	1.63354e-05
Akr1c13	1085.69	-1.14356	1.18133e-08	2.08202e-05
Gem	342.273	-0.839787	1.47767e-08	2.34389e-05
Hnrnpc	7995.23	0.408117	5.84499e-08	8.42847e-05
Pabpn1	239.716	-0.67892	1.10367e-07	0.000145887
Ces2g	977.042	0.740729	2.39966e-07	0.000292796
Ccdc84	193.095	-0.715456	3.39785e-07	0.000384976
Clk4	1288.72	-0.606914	6.58537e-07	0.000696381
Nab2	305.139	-0.658555	9.35847e-07	0.000927775
Epm2a	42.5897	-0.936396	1.15509e-06	0.00107777
Lgals4	85.6974	-0.956877	1.23875e-06	0.00109161
Gm26510	216.833	-0.703614	1.47414e-06	0.00123067
Dtd2	603.202	-0.596434	1.7385e-06	0.00137881
Dynlt1b	100.012	0.718046	1.95093e-06	0.0014736
Gm9200	7.77335	0.90206	2.14176e-06	0.00154421
Ston2	73.4925	0.832074	2.31753e-06	0.00159829
Rbmx	1314.77	-0.450691	2.62897e-06	0.00173753
Tbce	538.892	-0.521764	4.55399e-06	0.00288942
Sfxn4	131.879	-0.750164	6.69308e-06	0.00408329
Map3k8	195.685	-0.695996	7.24315e-06	0.00425521
Acp1	591.764	-0.724283	8.30495e-06	0.00470475
Rbm25	3323.61	-0.413014	8.82372e-06	0.00482627
1810032O08Rik	100.566	-0.783188	1.14367e-05	0.00604695
Gm19569	99.0557	-0.727052	1.35217e-05	0.00691877
Arglu1	1139.13	-0.434564	1.40333e-05	0.00695613
Izumo4	155.941	-0.735829	1.59229e-05	0.00765362
Rbm3	2686.63	-0.474506	1.80724e-05	0.00843131
Snhg5	298.334	-0.643182	1.88951e-05	0.00856325
Inhba	60.723	-0.836085	2.13468e-05	0.00940562
Tagap1	659.818	-0.536675	2.33183e-05	0.0099966
Gpr160	380.454	0.794257	2.75459e-05	0.0107024
Prpf39	1343.79	-0.518053	2.76634e-05	0.0107024
Ly6a	1755.17	0.549169	2.70967e-05	0.0107024
Akap8l	1204.15	-0.51762	2.68928e-05	0.0107024
Magt1	2111.36	0.388694	3.09062e-05	0.0116722
Fbxo9	2765.37	-0.322692	3.32703e-05	0.0122729
Rrnad1	341.429	-0.675697	3.4501e-05	0.0124376
Acap1	4917.53	-0.385088	3.86753e-05	0.0136326
Sell	1906.92	0.777604	4.10683e-05	0.0141614
Strn3	1870.84	-0.303809	4.20838e-05	0.0142028
Sox18	153.452	0.750833	4.67668e-05	0.0154545
Shisa7	6.11183	0.629904	5.30176e-05	0.0166475
Pidd1	565.212	-0.503145	5.35257e-05	0.0166475
Hk3	1128.03	0.758737	5.1509e-05	0.0166475
Miip	460.037	-0.506832	5.64821e-05	0.0169041
Pwwp2a	1018.42	-0.502441	5.54825e-05	0.0169041
Cd1d1	839.572	-0.529197	5.84152e-05	0.0171589
Muc13	7458.9	0.36261	6.6912e-05	0.0192974
Slc25a41	16.6863	0.761734	7.79772e-05	0.022087
Supt20	2291.09	-0.35666	8.1139e-05	0.0225794
Cnrip1	338.523	-0.468159	8.42933e-05	0.0230528
Ier5l	20.1189	0.80226	8.65288e-05	0.0232631
Gclm	3698.99	0.362472	9.00264e-05	0.0238
Etv4	5.95639	-0.58227	9.42121e-05	0.0244982
Rsrp1	10010.4	-0.697875	0.000102307	0.0261741
Bgn	572.62	0.648824	0.00010468	0.026356
Slc22a17	337.801	-0.527283	0.0001085	0.0268911
Selp	890.954	0.668221	0.000127781	0.0301349
Jmjd6	757.178	-0.444244	0.000125418	0.0301349
Hdac9	378.073	-0.643826	0.000127666	0.0301349
Fkbp5	3314.9	-0.287028	0.000129188	0.0301349
Entpd7	216.034	0.583853	0.000134279	0.0308687
Gm26517	13.3161	-0.742573	0.000152214	0.0344917
Hoxa9	1331.32	-0.531054	0.000158423	0.0353931
Ccnl2	2109.27	-0.445098	0.000168132	0.0370405
Erdr1	77.3567	-0.71103	0.000181255	0.0393845
Calr	12797.5	0.377811	0.000190747	0.0408869
Igfbp4	4078.62	0.41519	0.000196877	0.0416381
Dhtkd1	54.3961	0.739811	0.000206796	0.0431605
Fut7	546.448	0.445834	0.000218091	0.0449267
Clk1	1880.7	-0.647408	0.000240366	0.0450338
Tmem37	201.337	0.47516	0.000248578	0.0450338
Slco4a1	1056.07	-0.467691	0.000234224	0.0450338
Srms	41.5434	-0.73532	0.000230311	0.0450338
Ccnl1	2171.99	-0.502224	0.000245768	0.0450338
Cited4	88.7621	0.732652	0.000246685	0.0450338
Cdc7	803.63	-0.436652	0.000226362	0.0450338
Thsd1	1109.86	-0.490965	0.000239973	0.0450338
Dnajc7	2363.62	-0.236835	0.000251541	0.0450338
Sntg2	25.8354	0.697565	0.000254389	0.0450338
Mir17hg	56.3876	-0.728378	0.000240202	0.0450338
Eef1g	4112.67	0.291494	0.000255519	0.0450338
Kif20b	922.645	-0.429378	0.000252679	0.0450338
Tnfaip1	255.639	0.518055	0.000262998	0.0458426
Glmn	358.993	-0.467526	0.000272283	0.046144
Gpt2	340.052	0.514586	0.000273247	0.046144
Gm527	54.0893	-0.718204	0.000273454	0.046144
mt-Nd2	2366.86	0.446268	0.000287992	0.0480855
Srsf11	4145.73	-0.316161	0.000307054	0.0495997
Gapdh	10467.9	0.228456	0.000318949	0.0495997
Bcl3	381.624	0.490905	0.000306425	0.0495997
Appl2	1346.52	-0.306384	0.000316759	0.0495997
Rps26	2836.42	0.386859	0.000316755	0.0495997
2700049A03Rik	923.896	-0.275382	0.000307179	0.0495997
Tarbp2	555.843	-0.365462	0.000310574	0.0495997
Mtfmt	470.398	-0.371866	0.000323304	0.0497888
