## Supplemental Table 4 for "Impact of the aryl hydrocarbon receptor on Aurora A kinase and the G2/M phase pathway in hematopoietic stem and progenitor cells"

### Sheet: Table S4 MPP DEGs
Supplemental table 4: Differentially expressed genes between WT and KO MPPs
Gene	baseMean	log2FoldChange	p value	adjusted p value
Garnl3	69.8001	2.18067	4.50729e-10	1.16455e-05
Gm9200	7.85329	2.12196	2.60572e-09	3.3662e-05
Mrvi1	105.671	-1.39009	6.86601e-08	0.000591324
Slamf6	97.6593	1.47483	1.53171e-06	0.00791496
Akr1c13	731.714	-1.42025	1.28399e-06	0.00791496
Tmem18	732.966	0.448298	2.40647e-06	0.00992409
Tmem181b-ps	208.75	1.01504	2.68873e-06	0.00992409
Ffar2	318.019	0.817635	8.69297e-06	0.028075
