## Supplemental Table 7 for "Impact of the aryl hydrocarbon receptor on Aurora A kinase and the G2/M phase pathway in hematopoietic stem and progenitor cells"

### Sheet: Table S7 WT intraphenotypic can
Supplemental table 7: Canonical pathways identified within the WT HSC versus MPP intraphenotypic dataset
Ingenuity Canonical Pathways	-log(p-value)	Ratio	z-score	Molecules
Primary Immunodeficiency Signaling	11	0.3	#NUM!	AIRE,BLNK,CD19,CD79A,ICOS,Igha,Ighd,IGHG1,Ighg2b,IGHM,IGLL1/IGLL5,IL7R,LCK,RAG2,TAP2
TREM1 Signaling	6.5	0.173	3.606	FCGR2B,IL10,IL1RL1,ITGAX,LAT2,MPO,NLRC3,NLRP12,Nlrp1a,TLR1,TLR7,TREM1,TYROBP
B Cell Development	6.08	0.25	#NUM!	CD19,CD79A,DNTT,HLA-DOB,Ighd,Ighg2b,IGHM,IL7R,RAG2
Communication between Innate and Adaptive Immune Cells	5.25	0.135	#NUM!	CCL3L3,Ccl9,CD79A,FCER1G,Igha,IGHG1,Ighg2b,IGHM,IL10,IL12A,TLR1,TLR7,TNFRSF17
Granulocyte Adhesion and Diapedesis	4.49	0.0939	#NUM!	CCL3L3,Ccl6,Ccl9,Cldn13,CLDN15,CSF3R,CXCR2,CXCR4,IL18RAP,IL1R1,IL1RL1,ITGAL,ITGAM,PECAM1,SDC1,SELL,VCAM1
IL-10 Signaling	4.43	0.145	#NUM!	CCR1,FCGR2A,FCGR2B,HMOX1,IL10,IL10RA,IL10RB,IL18RAP,IL1R1,IL1RL1
Phagosome Formation	4.37	0.106	#NUM!	FCER1A,FCER1G,FCGR2A,FCGR2B,IGHG1,Ighg2b,ITGAM,ITGAX,MRC1,PIK3R6,RHOG,RHOU,TLR1,TLR7
Hematopoiesis from Pluripotent Stem Cells	4.03	0.163	#NUM!	FCER1G,Igha,Ighd,IGHG1,Ighg2b,IGHM,IL10,IL12A
T Helper Cell Differentiation	3.5	0.123	#NUM!	BCL6,FCER1G,HLA-DOB,ICOS,IL10,IL10RA,IL10RB,IL12A,IL6R
Th1 and Th2 Activation Pathway	3.33	0.0811	#NUM!	CCR1,CCR3,CXCR4,GFI1,HLA-DOB,ICOS,IL10,IL10RA,IL10RB,IL12A,IL17RB,IL1RL1,IL6R,PIK3R6,SPI1
Cell Cycle: G2/M DNA Damage Checkpoint Regulation	3.17	0.14	-0.816	CDC25C,CDK1,CDKN1A,CKS1B,CKS2,PKMYT1,TOP2A
Complement System	3.13	0.162	2	C1QA,C1QB,C1QC,C3,ITGAM,ITGAX
Mitotic Roles of Polo-Like Kinase	3.12	0.121	1.342	CDC25C,CDC7,CDK1,ESPL1,HSP90B1,KIF11,KIF23,PKMYT1
Unfolded protein response	2.87	0.125	#NUM!	CALR,CEBPA,CEBPD,CEBPE,EDEM1,HSP90B1,P4HB
Altered T Cell and B Cell Signaling in Rheumatoid Arthritis	2.83	0.1	#NUM!	CD79A,FCER1G,HLA-DOB,IL10,IL12A,PRTN3,TLR1,TLR7,TNFRSF17
IL-7 Signaling Pathway	2.8	0.0989	2.828	BCL6,DNTT,Igha,Ighd,IGHG1,Ighg2b,IGHM,IL7R,PIK3R6
Leukocyte Extravasation Signaling	2.75	0.0711	2.714	ACTN2,ARHGAP9,Cldn13,CLDN15,CXCR4,CYBB,ITGAL,ITGAM,NCF1,NCF4,NOX1,PECAM1,PIK3R6,VAV3,VCAM1
Th2 Pathway	2.73	0.08	1.897	CCR1,CCR3,CXCR4,GFI1,HLA-DOB,ICOS,IL10,IL12A,IL17RB,IL1RL1,PIK3R6,SPI1
B Cell Receptor Signaling	2.66	0.0722	3	BCL6,BLNK,CD19,CD22,CD79A,FCGR2A,FCGR2B,IGHG1,Ighg2b,IGHM,MAP3K15,PIK3R6,PPP3CC,VAV3
Autoimmune Thyroid Disease Signaling	2.49	0.122	#NUM!	FCER1G,HLA-DOB,IGHG1,Ighg2b,IL10,TSHR
IL-8 Signaling	2.48	0.069	3.606	CDH1,CXCR2,CYBB,HMOX1,ITGAM,ITGAX,ITGB5,MPO,NOX1,PIK3R6,PLD4,RHOG,RHOU,VCAM1
Agranulocyte Adhesion and Diapedesis	2.26	0.0674	#NUM!	CCL3L3,Ccl6,Ccl9,CD34,Cldn13,CLDN15,CXCR2,CXCR4,IL1R1,ITGB7,PECAM1,SELL,VCAM1
Leukotriene Biosynthesis	2.22	0.231	#NUM!	ALOX5,LTA4H,MGST2
Neuroinflammation Signaling Pathway	2.22	0.0579	3.153	BIRC5,CSF1R,CX3CR1,CYBB,HLA-DOB,HMOX1,IL10,IL12A,IL1R1,IL6R,KCNJ5,NOX1,PIK3R6,PPP3CC,TLR1,TLR7,TYROBP,VCAM1
Cell Cycle Control of Chromosomal Replication	2.2	0.107	#NUM!	CDC45,CDC7,CDK1,CDK6,DNA2,TOP2A
Iron homeostasis signaling pathway	2.09	0.073	#NUM!	HFE,HMOX1,HP,IL6R,PDGFRB,SLC40A1,STEAP3,TCIRG1,TF,TFRC
Role of Pattern Recognition Receptors in Recognition of Bacteria and Viruses	2.09	0.073	2.121	C1QA,C1QB,C1QC,C3,IL10,IL12A,OAS2,PIK3R6,TLR1,TLR7
Neuroprotective Role of THOP1 in Alzheimer's Disease	2	0.075	3	CTSG,Gzmb,HPN,PRSS16,Prss34,PRSS50,PRSS57,PRTN3,TMPRSS7
Chondroitin Sulfate Degradation (Metazoa)	1.95	0.188	#NUM!	ARSB,Chil3/Chil4,GM2A
Role of NFAT in Regulation of the Immune Response	1.88	0.0625	3.464	BLNK,CD79A,FCER1A,FCER1G,FCGR2A,FCGR2B,GNA14,HLA-DOB,LCK,MS4A2,PIK3R6,PPP3CC
Tec Kinase Signaling	1.87	0.0647	3.162	BLK,FCER1A,FCER1G,GNA14,HCK,LCK,MS4A2,PIK3R6,RHOG,RHOU,VAV3
Phagosome Maturation	1.86	0.0676	#NUM!	CALR,CTSG,CTSS,CYBB,MPO,NOX1,RAB7B,TCIRG1,TUBA1C,TUBB6
Eicosanoid Signaling	1.83	0.0896	#NUM!	ALOX5,LTA4H,LTB4R,PLBD1,PTGER2,PTGIR
Role of Tissue Factor in Cancer	1.79	0.0692	#NUM!	BLK,F10,GNA14,HCK,ITGB5,LCK,P4HB,PIK3R6,RPS6KA2
Caveolar-mediated Endocytosis Signaling	1.71	0.0845	#NUM!	CD48,ITGAL,ITGAM,ITGAX,ITGB5,ITGB7
Th17 Activation Pathway	1.71	0.0769	0.378	FCER1G,HSP90B1,IL10,IL12A,IL1R1,IL6R,PTGER2
cAMP-mediated signaling	1.7	0.057	1.941	CXCR2,HCAR2,LTB4R,MC5R,P2RY14,PKIB,PPP3CC,PTGER2,PTGIR,RGS10,RGS2,S1PR3,XCR1
MSP-RON Signaling Pathway	1.69	0.0833	#NUM!	CCR2,CSF2RB,IL12A,ITGAM,PIK3R6,RPS6KA2
Tryptophan Degradation to 2-amino-3-carboxymuconate Semialdehyde	1.65	0.25	#NUM!	HAAO,KMO
Virus Entry via Endocytic Pathways	1.63	0.069	#NUM!	AP1G2,AP1S2,AP3S1,ITGAL,ITGB5,ITGB7,PIK3R6,TFRC
Systemic Lupus Erythematosus Signaling	1.61	0.0556	#NUM!	CD22,CD79A,FCER1G,FCGR2A,FCGR2B,IGHG1,Ighg2b,IGHM,IL10,IL6R,LCK,PIK3R6,TLR7
Antigen Presentation Pathway	1.58	0.105	#NUM!	CALR,CD74,HLA-DOB,TAP2
PKCθ Signaling in T Lymphocytes	1.57	0.0606	2.828	CACNA1F,CACNA1H,CARD11,FCER1G,HLA-DOB,LCK,MAP3K15,PIK3R6,PPP3CC,VAV3
Acute Myeloid Leukemia Signaling	1.56	0.0714	-0.816	CEBPA,CSF1R,CSF2RB,CSF3R,FLT3,PIK3R6,SPI1
Heme Biosynthesis II	1.55	0.222	#NUM!	ALAS1,PPOX
VDR/RXR Activation	1.53	0.0769	2.236	CAMP,CDKN1A,CEBPA,IL12A,IL1RL1,SERPINB1
Melatonin Degradation III	1.52	1	#NUM!	MPO
Histamine Biosynthesis	1.52	1	#NUM!	HDC
Differential Regulation of Cytokine Production in Intestinal Epithelial Cells by IL-17A and IL-17F	1.52	0.13	#NUM!	IL10,IL12A,LCN2
Production of Nitric Oxide and Reactive Oxygen Species in Macrophages	1.49	0.0567	3	CYBB,IRF8,MAP3K15,MPO,NCF1,NCF4,PIK3R6,RHOG,RHOU,S100A8,SPI1
Role of Macrophages, Fibroblasts and Endothelial Cells in Rheumatoid Arthritis	1.48	0.0498	#NUM!	CEBPA,CEBPD,CEBPE,IGHG1,Ighg2b,IL10,IL18RAP,IL1R1,IL1RL1,IL6R,PIK3R6,PPP3CC,TLR1,TLR7,VCAM1,WNT10A
Dendritic Cell Maturation	1.48	0.0564	2.121	FCER1G,FCGR2A,FCGR2B,HLA-DOB,IGHG1,Ighg2b,IL10,IL12A,IRF8,PIK3R6,TYROBP
Phospholipase C Signaling	1.47	0.0531	3.162	BLNK,CD79A,FCER1G,FCGR2A,FCGR2B,HMOX1,IGHG1,Ighg2b,LCK,PLD4,PPP3CC,RHOG,RHOU
Hereditary Breast Cancer Signaling	1.44	0.06	#NUM!	BARD1,CDC25C,CDK1,CDK6,CDKN1A,FANCA,FANCD2,PIK3R6,RAD51
Tryptophan Degradation III (Eukaryotic)	1.42	0.12	#NUM!	CA1,HAAO,KMO
Purine Nucleotides De Novo Biosynthesis II	1.39	0.182	#NUM!	ADSSL1,IMPDH1
Lipid Antigen Presentation by CD1	1.38	0.115	#NUM!	AP1G2,CALR,FCER1G
Estrogen-mediated S-phase Entry	1.38	0.115	#NUM!	CCNA2,CDK1,CDKN1A
FcγRIIB Signaling in B Lymphocytes	1.38	0.0706	#NUM!	BLNK,CACNA1F,CACNA1H,CD79A,FCGR2B,PIK3R6
Gαs Signaling	1.33	0.0636	1.134	ADD2,HCAR2,HCK,MC5R,PTGER2,PTGIR,RGS2
Clathrin-mediated Endocytosis Signaling	1.32	0.0531	#NUM!	AP1G2,AP1S2,AP3S1,EPHB2,ITGB5,ITGB7,PIK3R6,PPP3CC,S100A8,TF,TFRC
Pregnenolone Biosynthesis	1.32	0.167	#NUM!	CYP11A1,MICAL1
Triacylglycerol Biosynthesis	1.32	0.087	2	DGAT1,DGAT2,LPCAT2,PLPPR3
Crosstalk between Dendritic Cells and Natural Killer Cells	1.3	0.0674	#NUM!	CD69,CSF2RB,IL12A,ITGAL,TLR7,TYROBP
Th1 Pathway	1.3	0.0593	1.633	HLA-DOB,ICOS,IL10,IL10RA,IL10RB,IL12A,IL6R,PIK3R6
PI3K Signaling in B Lymphocytes	1.28	0.0588	2.121	BLK,BLNK,C3,CD19,CD79A,FCGR2B,PPP3CC,VAV3
Hepatic Fibrosis / Hepatic Stellate Cell Activation	1.26	0.0535	#NUM!	COL5A1,IGFBP4,IL10,IL10RA,IL18RAP,IL1R1,IL1RL1,IL6R,PDGFRB,VCAM1
Role of IL-17A in Psoriasis	1.25	0.154	#NUM!	S100A8,S100A9
Choline Biosynthesis III	1.25	0.154	#NUM!	HMOX1,PLD4
Reelin Signaling in Neurons	1.24	0.0652	#NUM!	BLK,HCK,ITGAL,LCK,PIK3R6,VLDLR
Fcγ Receptor-mediated Phagocytosis in Macrophages and Monocytes	1.24	0.0652	2.449	FCGR2A,HCK,HMOX1,NCF1,PLD4,VAV3
Choline Degradation I	1.23	0.5	#NUM!	CHDH
Sulfate Activation for Sulfonation	1.23	0.5	#NUM!	PAPSS2
Glycine Degradation (Creatine Biosynthesis)	1.23	0.5	#NUM!	GATM
Paxillin Signaling	1.18	0.0588	#NUM!	ACTN2,ITGAL,ITGAM,ITGAX,ITGB5,ITGB7,PIK3R6
Opioid Signaling Pathway	1.17	0.0488	1.732	AP1G2,BLK,CACNA1F,CACNA1H,HCK,KCNJ5,LCK,PPP3CC,RGS10,RGS11,RGS8,RPS6KA2
Sumoylation Pathway	1.17	0.0625	-1.633	CDH1,CEBPA,GDI1,RCC1,RHOG,RHOU
NAD biosynthesis II (from tryptophan)	1.14	0.133	#NUM!	HAAO,KMO
Histidine Degradation VI	1.14	0.133	#NUM!	CYP11A1,MICAL1
LPS/IL-1 Mediated Inhibition of RXR Function	1.14	0.0493	1	ALAS1,ALDH1A2,ALDH3B1,CHST1,CHST13,IL18RAP,IL1R1,IL1RL1,MGST2,PAPSS2,UST
Semaphorin Signaling in Neurons	1.13	0.0755	#NUM!	FES,NRP1,RHOG,RHOU
CTLA4 Signaling in Cytotoxic T Lymphocytes	1.12	0.0606	#NUM!	AP1G2,AP1S2,FCER1G,LCK,PIK3R6,TRAT1
iCOS-iCOSL Signaling in T Helper Cells	1.12	0.0569	2.449	FCER1G,HLA-DOB,ICOS,LCK,PIK3R6,PPP3CC,TRAT1
Gαi Signaling	1.12	0.0569	1.89	CXCR2,HCAR2,LTB4R,P2RY14,RGS10,S1PR3,XCR1
Glioma Invasiveness Signaling	1.11	0.0658	2.236	HMMR,ITGB5,PIK3R6,RHOG,RHOU
Extrinsic Prothrombin Activation Pathway	1.09	0.125	#NUM!	F10,F13A1
G-Protein Coupled Receptor Signaling	1.08	0.0461	#NUM!	CXCR2,GNA14,HCAR2,LTB4R,MC5R,P2RY14,PIK3R6,PTGER2,PTGIR,RGS10,RGS2,S1PR3,XCR1
Atherosclerosis Signaling	1.06	0.0551	#NUM!	ALOX5,CCR2,CCR3,CXCR4,PLBD1,S100A8,VCAM1
Coenzyme A Biosynthesis	1.06	0.333	#NUM!	PPCDC
N-acetylglucosamine Degradation I	1.06	0.333	#NUM!	AMDHD2
Germ Cell-Sertoli Cell Junction Signaling	1.05	0.0503	#NUM!	ACTN2,CDH1,CDH2,MAP3K15,PIK3R6,RHOG,RHOU,TUBA1C,TUBB6
Natural Killer Cell Signaling	1.05	0.0547	#NUM!	FCER1G,FCGR2A,LCK,NCR1,PIK3R6,TYROBP,VAV3
STAT3 Pathway	1.05	0.0583	2.236	CDKN1A,CSF2RB,IL10RB,IL17RB,IL31RA,PDGFRB
RAN Signaling	1.04	0.118	#NUM!	KPNA2,RCC1
Dermatan Sulfate Degradation (Metazoa)	1.04	0.118	#NUM!	Chil3/Chil4,GM2A
Role of BRCA1 in DNA Damage Response	1.04	0.0625	2	BARD1,CDKN1A,FANCA,FANCD2,RAD51
Axonal Guidance Signaling	1.03	0.0416	#NUM!	ADAM8,CXCR4,EPHA7,EPHB2,FES,GNA14,KEL,MAG,MICAL1,NRP1,PIK3R6,PLXND1,PPP3CC,RTN4R,SEMA3D,SEMA4A,TUBA1C,TUBB6,WNT10A
Differential Regulation of Cytokine Production in Macrophages and T Helper Cells by IL-17A and IL-17F	1	0.111	#NUM!	IL10,IL12A
Ubiquinol-10 Biosynthesis (Eukaryotic)	1	0.111	#NUM!	CYP11A1,MICAL1
Osteoarthritis Pathway	0.979	0.0472	2.449	ACVRL1,ANXA2,CXCR2,IL18RAP,IL1R1,IL1RL1,S100A8,S100A9,S1PR3,SPHK1
GADD45 Signaling	0.963	0.105	#NUM!	CDK1,CDKN1A
Histamine Degradation	0.963	0.105	#NUM!	ALDH1A2,ALDH3B1
NF-κB Signaling	0.963	0.0481	3	CARD11,FCER1G,IL1R1,LCK,PDGFRB,PIK3R6,TLR1,TLR7,TNFRSF17
Gαq Signaling	0.955	0.0497	2.121	GNA14,HMOX1,PIK3R6,PLD4,PPP3CC,RGS2,RHOG,RHOU
Pentose Phosphate Pathway (Oxidative Branch)	0.943	0.25	#NUM!	PGLS
Heme Degradation	0.943	0.25	#NUM!	HMOX1
Heme Biosynthesis from Uroporphyrinogen-III I	0.943	0.25	#NUM!	PPOX
Spermine and Spermidine Degradation I	0.943	0.25	#NUM!	PAOX
α-tocopherol Degradation	0.943	0.25	#NUM!	CYP4F2
N-acetylglucosamine Degradation II	0.943	0.25	#NUM!	AMDHD2
Allograft Rejection Signaling	0.939	0.0581	#NUM!	FCER1G,HLA-DOB,IGHG1,Ighg2b,IL10
Regulation of Cellular Mechanics by Calpain Protease	0.924	0.0635	#NUM!	ACTN2,CCNA2,CDK1,CDK6
Macropinocytosis Signaling	0.924	0.0575	#NUM!	CSF1R,ITGB5,ITGB7,MRC1,PIK3R6
Integrin Signaling	0.914	0.0457	3	ACTN2,ITGAL,ITGAM,ITGAX,ITGB5,ITGB7,PIK3R6,RHOG,RHOU,TSPAN2
Oxidative Ethanol Degradation III	0.889	0.0952	#NUM!	ALDH1A2,ALDH3B1
Endoplasmic Reticulum Stress Pathway	0.889	0.0952	#NUM!	CALR,HSP90B1
Pyridoxal 5'-phosphate Salvage Pathway	0.886	0.0615	2	CDK1,CDK6,NEK2,TTK
Aryl Hydrocarbon Receptor Signaling	0.873	0.0493	0	ALDH1A2,ALDH3B1,CCNA2,CDK6,CDKN1A,HSP90B1,MGST2
Calcium-induced T Lymphocyte Apoptosis	0.87	0.0606	#NUM!	FCER1G,HLA-DOB,LCK,PPP3CC
Fatty Acid α-oxidation	0.857	0.0909	#NUM!	ALDH1A2,ALDH3B1
Trehalose Degradation II (Trehalase)	0.851	0.2	#NUM!	HK3
Protein Citrullination	0.851	0.2	#NUM!	PADI2
Tetrapyrrole Biosynthesis II	0.851	0.2	#NUM!	ALAS1
IL-12 Signaling and Production in Macrophages	0.83	0.0479	#NUM!	IL10,IL12A,IRF8,PIK3R6,REL,S100A8,SPI1
Putrescine Degradation III	0.824	0.087	#NUM!	ALDH1A2,ALDH3B1
HER-2 Signaling in Breast Cancer	0.821	0.0532	#NUM!	CDK6,CDKN1A,ITGB5,ITGB7,PIK3R6
Remodeling of Epithelial Adherens Junctions	0.821	0.058	#NUM!	ACTN2,CDH1,TUBA1C,TUBB6
Pancreatic Adenocarcinoma Signaling	0.821	0.05	2.236	BIRC5,CDKN1A,HMOX1,PIK3R6,PLD4,RAD51
LXR/RXR Activation	0.81	0.0496	-0.816	C3,IL18RAP,IL1R1,IL1RL1,S100A8,TF
Dermatan Sulfate Biosynthesis (Late Stages)	0.801	0.0652	#NUM!	CHST1,CHST13,UST
CDP-diacylglycerol Biosynthesis I	0.796	0.0833	#NUM!	CDS1,LPCAT2
Salvage Pathways of Pyrimidine Ribonucleotides	0.783	0.0515	2.236	APOBEC3B,CDK1,CDK6,NEK2,TTK
Pyruvate Fermentation to Lactate	0.777	0.167	#NUM!	LDHC
ATM Signaling	0.77	0.051	0.447	CDC25C,CDK1,CDKN1A,FANCD2,RAD51
Tryptophan Degradation X (Mammalian, via Tryptamine)	0.767	0.08	#NUM!	ALDH1A2,ALDH3B1
Ethanol Degradation IV	0.767	0.08	#NUM!	ALDH1A2,ALDH3B1
Sphingosine-1-phosphate Signaling	0.764	0.048	2.449	PDGFRB,PIK3R6,RHOG,RHOU,S1PR3,SPHK1
Ephrin B Signaling	0.757	0.0548	2	CXCR4,EPHB2,GNA14,VAV3
Chondroitin Sulfate Biosynthesis (Late Stages)	0.745	0.0612	#NUM!	CHST1,CHST13,UST
Phosphatidylglycerol Biosynthesis II (Non-plastidic)	0.74	0.0769	#NUM!	CDS1,LPCAT2
PPAR Signaling	0.733	0.0495	-2.236	HSP90B1,IL18RAP,IL1R1,IL1RL1,PDGFRB
Agrin Interactions at Neuromuscular Junction	0.73	0.0533	#NUM!	ITGAL,Nrg1,NRG2,PKLR
Phosphatidylcholine Biosynthesis I	0.719	0.143	#NUM!	CHKB
Toll-like Receptor Signaling	0.714	0.0526	#NUM!	IL12A,IL1RL1,TLR1,TLR7
Role of JAK1 and JAK3 in γc Cytokine Signaling	0.701	0.0519	#NUM!	BLNK,FES,IL7R,PIK3R6
CD28 Signaling in T Helper Cells	0.69	0.0455	2	CARD11,FCER1G,HLA-DOB,LCK,PIK3R6,PPP3CC
GM-CSF Signaling	0.676	0.0506	#NUM!	CSF2RB,HCK,PIK3R6,PPP3CC
GP6 Signaling Pathway	0.672	0.0448	2.449	COL5A1,FCER1G,NOX1,PIK3R6,RASGRP2,RHOG
Salvage Pathways of Pyrimidine Deoxyribonucleotides	0.666	0.125	#NUM!	APOBEC3B
Sphingomyelin Metabolism	0.666	0.125	#NUM!	SGMS2
Cyclins and Cell Cycle Regulation	0.65	0.0494	1	CCNA2,CDK1,CDK6,CDKN1A
Colorectal Cancer Metastasis Signaling	0.636	0.0394	2.53	BIRC5,CDH1,IL6R,PIK3R6,PTGER2,RHOG,RHOU,TLR1,TLR7,WNT10A
HMGB1 Signaling	0.625	0.0432	1.633	IL12A,IL1R1,PIK3R6,RHOG,RHOU,VCAM1
Glioblastoma Multiforme Signaling	0.623	0.0417	1.633	CDK6,CDKN1A,PDGFRB,PIK3R6,RHOG,RHOU,WNT10A
Pathogenesis of Multiple Sclerosis	0.622	0.111	#NUM!	CCR1
Phosphatidylethanolamine Biosynthesis II	0.622	0.111	#NUM!	CHKB
p53 Signaling	0.622	0.045	0	BIRC5,CDKN1A,DRAM1,PIK3R6,SERPINE2
Role of CHK Proteins in Cell Cycle Checkpoint Control	0.614	0.0526	#NUM!	CDC25C,CDK1,CDKN1A
Chondroitin Sulfate Biosynthesis	0.614	0.0526	#NUM!	CHST1,CHST13,UST
Nur77 Signaling in T Lymphocytes	0.587	0.0508	#NUM!	FCER1G,HLA-DOB,PPP3CC
Dermatan Sulfate Biosynthesis	0.587	0.0508	#NUM!	CHST1,CHST13,UST
T Cell Receptor Signaling	0.583	0.0435	#NUM!	CARD11,LCK,PIK3R6,PPP3CC,VAV3
GDP-glucose Biosynthesis	0.582	0.1	#NUM!	HK3
Ephrin A Signaling	0.573	0.05	#NUM!	EPHA7,PIK3R6,VAV3
Retinoate Biosynthesis I	0.569	0.0588	#NUM!	ALDH1A2,DHRS3
Melanoma Signaling	0.561	0.0492	#NUM!	CDH1,CDKN1A,PIK3R6
mTOR Signaling	0.559	0.0388	2.121	HMOX1,PIK3R6,PLD4,PRR5,RHOG,RHOU,RPS6KA2,STK11
RhoGDI Signaling	0.553	0.0395	-1.633	ARHGAP9,CDH1,CDH2,GDI1,GNA14,RHOG,RHOU
Coagulation System	0.55	0.0571	#NUM!	F10,F13A1
IL-17A Signaling in Fibroblasts	0.55	0.0571	#NUM!	CEBPD,LCN2
Phospholipases	0.548	0.0484	#NUM!	HMOX1,PLBD1,PLD4
Glucose and Glucose-1-phosphate Degradation	0.547	0.0909	#NUM!	HK3
Pentose Phosphate Pathway	0.547	0.0909	#NUM!	PGLS
UDP-N-acetyl-D-galactosamine Biosynthesis II	0.547	0.0909	#NUM!	HK3
NF-κB Activation by Viruses	0.519	0.043	2	ITGAL,ITGB5,LCK,PIK3R6
Dopamine Degradation	0.517	0.0541	#NUM!	ALDH1A2,ALDH3B1
Ethanol Degradation II	0.517	0.0541	#NUM!	ALDH1A2,ALDH3B1
Cleavage and Polyadenylation of Pre-mRNA	0.516	0.0833	#NUM!	PABPN1
Netrin Signaling	0.511	0.0462	#NUM!	CACNA1F,CACNA1H,PPP3CC
Sertoli Cell-Sertoli Cell Junction Signaling	0.504	0.038	#NUM!	ACTN2,CDH1,Cldn13,CLDN15,MAP3K15,TUBA1C,TUBB6
Notch Signaling	0.502	0.0526	#NUM!	DTX4,MAG
Fc Epsilon RI Signaling	0.496	0.04	2.236	FCER1A,FCER1G,MS4A2,PIK3R6,VAV3
PPARα/RXRα Activation	0.492	0.0376	-2.236	CHD5,GNA14,HSP90B1,IL18RAP,IL1R1,IL1RL1,ITGB5
FXR/RXR Activation	0.488	0.0397	#NUM!	C3,PKLR,SDC1,TF,VLDLR
Urate Biosynthesis/Inosine 5'-phosphate Degradation	0.487	0.0769	#NUM!	IMPDH1
Noradrenaline and Adrenaline Degradation	0.472	0.05	#NUM!	ALDH1A2,ALDH3B1
Signaling by Rho Family GTPases	0.467	0.0357	2.828	CDH1,CDH2,CIT,CYBB,GNA14,NOX1,PIK3R6,RHOG,RHOU
fMLP Signaling in Neutrophils	0.465	0.0388	2.236	CYBB,NCF1,NOX1,PIK3R6,PPP3CC
DNA Double-Strand Break Repair by Homologous Recombination	0.461	0.0714	#NUM!	RAD51
nNOS Signaling in Skeletal Muscle Cells	0.458	0.0488	#NUM!	CACNA1F,CACNA1H
Intrinsic Prothrombin Activation Pathway	0.445	0.0476	#NUM!	F10,F13A1
Glycogen Degradation III	0.437	0.0667	#NUM!	MGAM
Role of Hypercytokinemia/hyperchemokinemia in the Pathogenesis of Influenza	0.432	0.0465	#NUM!	CCR1,IL12A
IL-6 Signaling	0.429	0.0373	2.236	IL18RAP,IL1R1,IL1RL1,IL6R,PIK3R6
ILK Signaling	0.425	0.0355	2.646	ACTN2,CDH1,ITGB5,ITGB7,PIK3R6,RHOG,RHOU
Granzyme B Signaling	0.415	0.0625	#NUM!	LMNB1
Glutaryl-CoA Degradation	0.415	0.0625	#NUM!	CA1
ErbB2-ErbB3 Signaling	0.409	0.04	#NUM!	Nrg1,NRG2,PIK3R6
Hypoxia Signaling in the Cardiovascular System	0.409	0.04	#NUM!	HSP90B1,P4HB,UBE2C
3-phosphoinositide Biosynthesis	0.403	0.0348	2.646	CD19,CDC25C,ICOS,LCK,PDGFRB,PIK3R6,TRAT1
Role of Osteoblasts, Osteoclasts and Chondrocytes in Rheumatoid Arthritis	0.402	0.0343	#NUM!	CSF1R,IL10,IL18RAP,IL1R1,IL1RL1,PIK3R6,PPP3CC,WNT10A
Xenobiotic Metabolism Signaling	0.401	0.0337	#NUM!	ALDH1A2,ALDH3B1,CHST1,CHST13,HMOX1,HSP90B1,MAP3K15,MGST2,PIK3R6,UST
Heparan Sulfate Biosynthesis (Late Stages)	0.4	0.0395	#NUM!	CHST1,CHST13,UST
Antioxidant Action of Vitamin C	0.393	0.037	-2	CSF2RB,HMOX1,PLBD1,PLD4
Chemokine Signaling	0.391	0.039	#NUM!	CCR3,CXCR4,NOX1
Superpathway of Inositol Phosphate Compounds	0.387	0.0339	2.828	CD19,CDC25C,ICOS,LCK,PDGFRB,PIK3R6,PLD4,TRAT1
ErbB4 Signaling	0.383	0.0385	#NUM!	Nrg1,NRG2,PIK3R6
SPINK1 General Cancer Pathway	0.375	0.038	#NUM!	IL6R,Mt1,PIK3R6
Graft-versus-Host Disease Signaling	0.374	0.0417	#NUM!	FCER1G,HLA-DOB
Type I Diabetes Mellitus Signaling	0.372	0.036	#NUM!	FCER1G,HLA-DOB,IL12A,IL1R1
Human Embryonic Stem Cell Pluripotency	0.371	0.035	#NUM!	PDGFRB,PIK3R6,S1PR3,SPHK1,WNT10A
Apelin Adipocyte Signaling Pathway	0.367	0.0375	#NUM!	CYBB,MGST2,NOX1
Acute Phase Response Signaling	0.366	0.0341	2	C3,HMOX1,HP,IL1R1,IL6R,TF
GPCR-Mediated Nutrient Sensing in Enteroendocrine Cells	0.365	0.0357	2	CACNA1F,CACNA1H,FFAR2,GNA14
Antiproliferative Role of Somatostatin Receptor 2	0.359	0.037	#NUM!	CDKN1A,PIK3R6,SSTR2
Purine Nucleotides Degradation II (Aerobic)	0.359	0.0526	#NUM!	IMPDH1
DNA damage-induced 14-3-3σ Signaling	0.359	0.0526	#NUM!	CDK1
IL-15 Signaling	0.351	0.0366	#NUM!	LCK,PIK3R6,VCAM1
Heparan Sulfate Biosynthesis	0.343	0.0361	#NUM!	CHST1,CHST13,UST
Granzyme A Signaling	0.342	0.05	#NUM!	HMGB2
The Visual Cycle	0.342	0.05	#NUM!	DHRS3
Growth Hormone Signaling	0.336	0.0357	#NUM!	CEBPA,PIK3R6,RPS6KA2
Epithelial Adherens Junction Signaling	0.331	0.0333	#NUM!	ACTN2,CDH1,CDH2,TUBA1C,TUBB6
Small Cell Lung Cancer Signaling	0.329	0.0353	#NUM!	CDK6,CKS1B,PIK3R6
Maturity Onset Diabetes of Young (MODY) Signaling	0.326	0.0476	#NUM!	PKLR
Regulation of IL-2 Expression in Activated and Anergic T Lymphocytes	0.321	0.0349	#NUM!	CARD11,PPP3CC,VAV3
p38 MAPK Signaling	0.321	0.0336	#NUM!	IL18RAP,IL1R1,IL1RL1,RPS6KA2
Role of Cytokines in Mediating Communication between Immune Cells	0.316	0.037	#NUM!	IL10,IL12A
Glioma Signaling	0.314	0.0333	#NUM!	CDK6,CDKN1A,PDGFRB,PIK3R6
G Beta Gamma Signaling	0.314	0.0333	2	CACNA1F,CACNA1H,GNA14,KCNJ5
Apelin Cardiac Fibroblast Signaling Pathway	0.312	0.0455	#NUM!	SPHK1
IL-3 Signaling	0.301	0.0337	#NUM!	CSF2RB,PIK3R6,PPP3CC
Pyrimidine Deoxyribonucleotides De Novo Biosynthesis I	0.298	0.0435	#NUM!	RRM2
NGF Signaling	0.292	0.0323	2	MAP3K15,PIK3R6,RHOG,RPS6KA2
IL-22 Signaling	0.286	0.0417	#NUM!	IL10RB
Tumoricidal Function of Hepatic Natural Killer Cells	0.286	0.0417	#NUM!	ITGAL
Glutathione Redox Reactions I	0.286	0.0417	#NUM!	MGST2
Hepatic Cholestasis	0.281	0.0312	#NUM!	IL12A,IL18RAP,IL1R1,IL1RL1,SLCO3A1
FLT3 Signaling in Hematopoietic Progenitor Cells	0.277	0.0323	#NUM!	FLT3,PIK3R6,RPS6KA2
Regulation of the Epithelial-Mesenchymal Transition Pathway	0.277	0.0308	#NUM!	CDH1,CDH2,ID2,PDGFRB,PIK3R6,WNT10A
Role of JAK family kinases in IL-6-type Cytokine Signaling	0.274	0.04	#NUM!	IL6R
Endothelin-1 Signaling	0.272	0.0306	1.633	GNA14,HMOX1,PIK3R6,PLBD1,PLD4,PTGER2
SPINK1 Pancreatic Cancer Pathway	0.268	0.0333	#NUM!	CPA3,ELANE
CCR5 Signaling in Macrophages	0.264	0.0316	#NUM!	CACNA1F,CACNA1H,FCER1G
GABA Receptor Signaling	0.264	0.0316	#NUM!	AP1G2,CACNA1F,CACNA1H
Antiproliferative Role of TOB in T Cell Signaling	0.263	0.0385	#NUM!	CCNA2
Glycolysis I	0.263	0.0385	#NUM!	PKLR
Apelin Liver Signaling Pathway	0.263	0.0385	#NUM!	PDGFRB
PDGF Signaling	0.259	0.0312	#NUM!	PDGFRB,PIK3R6,SPHK1
Actin Nucleation by ARP-WASP Complex	0.254	0.0323	#NUM!	RHOG,RHOU
autophagy	0.254	0.0323	#NUM!	CTSG,CTSS
D-myo-inositol (1,4,5)-Trisphosphate Biosynthesis	0.252	0.037	#NUM!	PLD4
TR/RXR Activation	0.248	0.0306	#NUM!	F10,HP,PIK3R6
Ceramide Signaling	0.243	0.0303	#NUM!	PIK3R6,S1PR3,SPHK1
PXR/RXR Activation	0.234	0.0308	#NUM!	ALAS1,PAPSS2
Sonic Hedgehog Signaling	0.223	0.0333	#NUM!	CDK1
Cytotoxic T Lymphocyte-mediated Apoptosis of Target Cells	0.206	0.0312	#NUM!	FCER1G
G Protein Signaling Mediated by Tubby	0.206	0.0312	#NUM!	LCK
Glutathione-mediated Detoxification	0.206	0.0312	#NUM!	MGST2
Glucocorticoid Receptor Signaling	0	0.0261	#NUM!	CDKN1A,CEBPA,HSP90B1,IL10,PIK3R6,PPP3CC,SLPI,TAF15,VCAM1
Neuregulin Signaling	0	0.0215	#NUM!	HSP90B1,NRG2
Synaptic Long Term Potentiation	0	0.0238	#NUM!	GNA14,GRIA3,PPP3CC
Amyotrophic Lateral Sclerosis Signaling	0	0.027	#NUM!	GRIA3,PIK3R6,SSR4
Actin Cytoskeleton Signaling	0	0.0129	#NUM!	ACTN2,PIK3R6,VAV3
Huntington's Disease Signaling	0	0.008	#NUM!	GNA14,PIK3R6
NRF2-mediated Oxidative Stress Response	0	0.025	#NUM!	DNAJC6,ERP29,HMOX1,MGST2,PIK3R6
Mitochondrial Dysfunction	0	0.0117	#NUM!	COX6A2,NDUFA4
Tight Junction Signaling	0	0.018	#NUM!	CEBPA,Cldn13,CLDN15
Regulation of Actin-based Motility by Rho	0	0.0222	#NUM!	RHOG,RHOU
RAR Activation	0	0.0211	#NUM!	ALDH1A2,CSF2RB,DHRS3,REL
Erythropoietin Signaling	0	0.0115	#NUM!	PIK3R6
14-3-3-mediated Signaling	0	0.0292	#NUM!	PIK3R6,STK11,TUBA1C,TUBB6
Activation of IRF by Cytosolic Pattern Recognition Receptors	0	0.0159	#NUM!	IL10
MIF Regulation of Innate Immunity	0	0.0233	#NUM!	CD74
LPS-stimulated MAPK Signaling	0	0.0108	#NUM!	PIK3R6
CD40 Signaling	0	0.0127	#NUM!	PIK3R6
CD27 Signaling in Lymphocytes	0	0.0189	#NUM!	MAP3K15
Lymphotoxin β Receptor Signaling	0	0.0299	#NUM!	PIK3R6,VCAM1
IL-17 Signaling	0	0.011	#NUM!	PIK3R6
Thrombopoietin Signaling	0	0.0141	#NUM!	PIK3R6
Induction of Apoptosis by HIV1	0	0.0164	#NUM!	CXCR4
B Cell Activating Factor Signaling	0	0.0244	#NUM!	TNFRSF17
IL-9 Signaling	0	0.0222	#NUM!	PIK3R6
CCR3 Signaling in Eosinophils	0	0.0147	#NUM!	CCR3,PIK3R6
Oncostatin M Signaling	0	0.025	#NUM!	CHI3L1
Mechanisms of Viral Exit from Host Cells	0	0.0244	#NUM!	LMNB1
HIF1α Signaling	0	0.0242	#NUM!	EGLN3,LDHC,PIK3R6
Angiopoietin Signaling	0	0.0238	#NUM!	BIRC5,PIK3R6
Neuropathic Pain Signaling In Dorsal Horn Neurons	0	0.0174	#NUM!	GRIA3,PIK3R6
Relaxin Signaling	0	0.0127	#NUM!	GNA14,PIK3R6
CNTF Signaling	0	0.029	#NUM!	PIK3R6,RPS6KA2
Renin-Angiotensin Signaling	0	0.0234	#NUM!	NOX1,PIK3R6,PTGER2
Docosahexaenoic Acid (DHA) Signaling	0	0.0192	#NUM!	PIK3R6
Thrombin Signaling	0	0.019	#NUM!	GNA14,PIK3R6,RHOG,RHOU
Molecular Mechanisms of Cancer	0	0.0279	#NUM!	CDC25C,CDH1,CDK1,CDK6,CDKN1A,FANCD2,GNA14,PIK3R6,RHOG,RHOU,WNT10A
Cell Cycle Regulation by BTG Family Proteins	0	0.027	#NUM!	BTG2
Corticotropin Releasing Hormone Signaling	0	0.0144	#NUM!	CACNA1F,CACNA1H
HGF Signaling	0	0.0252	#NUM!	CDKN1A,MAP3K15,PIK3R6
GNRH Signaling	0	0.0234	#NUM!	CACNA1F,CACNA1H,GNA14,MAP3K15
Cholecystokinin/Gastrin-mediated Signaling	0	0.0187	#NUM!	RHOG,RHOU
Melanocyte Development and Pigmentation Signaling	0	0.0194	#NUM!	PIK3R6,RPS6KA2
Androgen Signaling	0	0.0292	#NUM!	CACNA1F,CACNA1H,CALR,GNA14
Role of Oct4 in Mammalian Embryonic Stem Cell Pluripotency	0	0.0217	#NUM!	CCNF
Aldosterone Signaling in Epithelial Cells	0	0.0238	#NUM!	DNAJC6,HSP90B1,PIK3R6,SCNN1A
Role of NANOG in Mammalian Embryonic Stem Cell Pluripotency	0	0.0156	#NUM!	PIK3R6,WNT10A
Prolactin Signaling	0	0.0112	#NUM!	PIK3R6
CREB Signaling in Neurons	0	0.0229	#NUM!	CACNA1F,CACNA1H,GNA14,GRIA3,PIK3R6
Prostate Cancer Signaling	0	0.0291	#NUM!	CDKN1A,HSP90B1,PIK3R6
Renal Cell Carcinoma Signaling	0	0.0227	#NUM!	EGLN3,PIK3R6
Endometrial Cancer Signaling	0	0.0286	#NUM!	CDH1,PIK3R6
Basal Cell Carcinoma Signaling	0	0.0139	#NUM!	WNT10A
Thyroid Cancer Signaling	0	0.0217	#NUM!	CDH1
Bladder Cancer Signaling	0	0.0213	#NUM!	CDH1,CDKN1A
Type II Diabetes Mellitus Signaling	0	0.026	#NUM!	CACNA1F,CACNA1H,PIK3R6,PKLR
Chronic Myeloid Leukemia Signaling	0	0.0268	#NUM!	CDK6,CDKN1A,PIK3R6
Non-Small Cell Lung Cancer Signaling	0	0.0241	#NUM!	CDK6,PIK3R6
p70S6K Signaling	0	0.0217	#NUM!	CD19,CD79A,PIK3R6
ERK5 Signaling	0	0.0141	#NUM!	RPS6KA2
Myc Mediated Apoptosis Signaling	0	0.0132	#NUM!	PIK3R6
Cdc42 Signaling	0	0.012	#NUM!	FCER1G,HLA-DOB
FAK Signaling	0	0.019	#NUM!	HMMR,PIK3R6
EIF2 Signaling	0	0.00441	#NUM!	PIK3R6
April Mediated Signaling	0	0.0256	#NUM!	TNFRSF17
Retinoic acid Mediated Apoptosis Signaling	0	0.0161	#NUM!	PARP8
PAK Signaling	0	0.0187	#NUM!	PDGFRB,PIK3R6
Rac Signaling	0	0.0244	#NUM!	CYBB,NOX1,PIK3R6
RhoA Signaling	0	0.0242	#NUM!	ANLN,ARHGAP9,CIT
Ovarian Cancer Signaling	0	0.0201	#NUM!	PIK3R6,RAD51,WNT10A
Protein Kinase A Signaling	0	0.00746	#NUM!	ADD2,CDC25C,PPP3CC
Regulation of eIF4 and p70S6K Signaling	0	0.00613	#NUM!	PIK3R6
Estrogen-Dependent Breast Cancer Signaling	0	0.0116	#NUM!	PIK3R6
Leptin Signaling in Obesity	0	0.0116	#NUM!	PIK3R6
IL-1 Signaling	0	0.0217	#NUM!	GNA14,IL1R1
Breast Cancer Regulation by Stathmin1	0	0.0237	#NUM!	CDK1,CDKN1A,PIK3R6,TUBA1C,TUBB6
RANK Signaling in Osteoclasts	0	0.0294	#NUM!	MAP3K15,PIK3R6,PPP3CC
Role of Wnt/GSK-3β Signaling in the Pathogenesis of Influenza	0	0.013	#NUM!	WNT10A
Role of MAPK Signaling in the Pathogenesis of Influenza	0	0.0128	#NUM!	PLBD1
Role of PI3K/AKT Signaling in the Pathogenesis of Influenza	0	0.0253	#NUM!	PIK3R6,PLAC8
OX40 Signaling Pathway	0	0.022	#NUM!	FCER1G,HLA-DOB
Inhibition of Angiogenesis by TSP1	0	0.0294	#NUM!	SDC1
MIF-mediated Glucocorticoid Regulation	0	0.0286	#NUM!	CD74
P2Y Purigenic Receptor Signaling Pathway	0	0.00714	#NUM!	PIK3R6
Assembly of RNA Polymerase II Complex	0	0.02	#NUM!	TAF15
IL-17A Signaling in Airway Cells	0	0.0128	#NUM!	PIK3R6
Role of IL-17A in Arthritis	0	0.0145	#NUM!	PIK3R6
Role of IL-17F in Allergic Inflammatory Airway Diseases	0	0.0217	#NUM!	RPS6KA2
Dopamine-DARPP32 Feedback in cAMP Signaling	0	0.0122	#NUM!	KCNJ5,PPP3CC
Gap Junction Signaling	0	0.0299	#NUM!	DBN1,GRIA3,PIK3R6,PPP3CC,TUBA1C,TUBB6
Telomerase Signaling	0	0.0256	#NUM!	CDKN1A,HSP90B1,PIK3R6
Mouse Embryonic Stem Cell Pluripotency	0	0.0179	#NUM!	ID2,PIK3R6
eNOS Signaling	0	0.0174	#NUM!	CCNA2,HSP90B1,PIK3R6
nNOS Signaling in Neurons	0	0.0213	#NUM!	PPP3CC
VEGF Family Ligand-Receptor Interactions	0	0.0213	#NUM!	NRP1,PIK3R6
ErbB Signaling	0	0.0192	#NUM!	NRG2,PIK3R6
GDNF Family Ligand-Receptor Interactions	0	0.0244	#NUM!	DOK3,PIK3R6
Pyrimidine Ribonucleotides De Novo Biosynthesis	0	0.0217	#NUM!	RECQL4
D-myo-inositol-5-phosphate Metabolism	0	0.0123	#NUM!	CDC25C,PLD4
tRNA Charging	0	0.0256	#NUM!	AARS2
D-myo-inositol (1,4,5,6)-Tetrakisphosphate Biosynthesis	0	0.00694	#NUM!	CDC25C
Serotonin Degradation	0	0.026	#NUM!	ALDH1A2,ALDH3B1
D-myo-inositol (3,4,5,6)-tetrakisphosphate Biosynthesis	0	0.00694	#NUM!	CDC25C
3-phosphoinositide Degradation	0	0.00633	#NUM!	CDC25C
Retinol Biosynthesis	0	0.0238	#NUM!	DHRS3
Pyrimidine Ribonucleotides Interconversion	0	0.0227	#NUM!	RECQL4
Superpathway of Melatonin Degradation	0	0.0143	#NUM!	MPO
Inhibition of Matrix Metalloproteases	0	0.0256	#NUM!	SDC1
PEDF Signaling	0	0.0108	#NUM!	PIK3R6
Role of p14/p19ARF in Tumor Suppression	0	0.0233	#NUM!	PIK3R6
Sperm Motility	0	0.0157	#NUM!	CACNA1H,PLBD1
UVA-Induced MAPK Signaling	0	0.027	#NUM!	PARP8,PIK3R6,RPS6KA2
UVB-Induced MAPK Signaling	0	0.0152	#NUM!	PIK3R6
Oxidative Phosphorylation	0	0.0183	#NUM!	COX6A2,NDUFA4
Adipogenesis pathway	0	0.0224	#NUM!	CEBPA,CEBPD,EZH2
PCP pathway	0	0.0164	#NUM!	WNT10A
Estrogen Receptor Signaling	0	0.00746	#NUM!	TAF15
EGF Signaling	0	0.0147	#NUM!	PIK3R6
Cell Cycle: G1/S Checkpoint Regulation	0	0.0299	#NUM!	CDK6,CDKN1A
ERK/MAPK Signaling	0	0.0049	#NUM!	PIK3R6
SAPK/JNK Signaling	0	0.0273	#NUM!	FCER1G,LCK,PIK3R6
PI3K/AKT Signaling	0	0.0154	#NUM!	CDKN1A,HSP90B1
PTEN Signaling	0	0.0161	#NUM!	CDKN1A,PDGFRB
Nitric Oxide Signaling in the Cardiovascular System	0	0.0177	#NUM!	HSP90B1,PIK3R6
Cardiac β-adrenergic Signaling	0	0.00709	#NUM!	PKIB
Protein Ubiquitination Pathway	0	0.0151	#NUM!	DNAJC6,HSP90B1,TAP2,UBE2C
IL-2 Signaling	0	0.0286	#NUM!	LCK,PIK3R6
FGF Signaling	0	0.011	#NUM!	PIK3R6
JAK/Stat Signaling	0	0.0225	#NUM!	CDKN1A,PIK3R6
IL-4 Signaling	0	0.0213	#NUM!	HLA-DOB,PIK3R6
Wnt/β-catenin Signaling	0	0.0174	#NUM!	CDH1,CDH2,WNT10A
Serotonin Receptor Signaling	0	0.0233	#NUM!	SLC18A1
Insulin Receptor Signaling	0	0.0137	#NUM!	PIK3R6,SCNN1A
Neurotrophin/TRK Signaling	0	0.012	#NUM!	PIK3R6
Death Receptor Signaling	0	0.0108	#NUM!	PARP8
IGF-1 Signaling	0	0.018	#NUM!	IGFBP4,PIK3R6
Dopamine Receptor Signaling	0	0.013	#NUM!	SLC18A1
Glutamate Receptor Signaling	0	0.0175	#NUM!	GRIA3
Apoptosis Signaling	0	0.0104	#NUM!	CDK1
VEGF Signaling	0	0.0183	#NUM!	ACTN2,PIK3R6
GPCR-Mediated Integration of Enteroendocrine Signaling Exemplified by an L Cell	0	0.0137	#NUM!	GNA14
Gustation Pathway	0	0.026	#NUM!	CACNA1F,CACNA1H,P2RY14,SCNN1A
Adrenomedullin signaling pathway	0	0.015	#NUM!	C3,GNA14,PIK3R6
NER Pathway	0	0.0194	#NUM!	DNA2,TOP2A
Endocannabinoid Developing Neuron Pathway	0	0.00787	#NUM!	PIK3R6
Endocannabinoid Cancer Inhibition Pathway	0	0.0191	#NUM!	CDH1,CDKN1A,PIK3R6
Apelin Pancreas Signaling Pathway	0	0.0175	#NUM!	PIK3R6
Apelin Cardiomyocyte Signaling Pathway	0	0.00885	#NUM!	PIK3R6
Apelin Endothelial Signaling Pathway	0	0.016	#NUM!	PIK3R6,VCAM1
Ephrin Receptor Signaling	0	0.0223	#NUM!	CXCR4,EPHA7,EPHB2,GNA14
Cardiac Hypertrophy Signaling	0	0.029	2.646	GNA14,IL6R,MAP3K15,PIK3R6,PPP3CC,RHOG,RHOU
Synaptic Long Term Depression	0	0.0278	2.236	CACNA1F,CACNA1H,GNA14,GRIA3,PLBD1
CXCR4 Signaling	0	0.0292	2	CXCR4,GNA14,PIK3R6,RHOG,RHOU
Role of NFAT in Cardiac Hypertrophy	0	0.0178	2	CACNA1F,CACNA1H,PIK3R6,PPP3CC
Calcium Signaling	0	0.0243	2	CACNA1F,CACNA1H,CALR,GRIA3,PPP3CC
Gα12/13 Signaling	0	0.0284	0	CDH1,CDH2,PIK3R6,VAV3
AMPK Signaling	0	0.0185	0	CCNA2,CDKN1A,PIK3R6,STK11
Sirtuin Signaling Pathway	0	0.024	0	CDH1,LDHC,NDUFA4,SCNN1A,STK11,TSPO,TUBA1C
