## Supplemental Table 8 for "Impact of the aryl hydrocarbon receptor on Aurora A kinase and the G2/M phase pathway in hematopoietic stem and progenitor cells"

### Sheet: Table S8 AHR KO intraphenotypi
Supplemental table 8: Canonical pathways identified within the AHR KO HSC versus MPP intraphenotypic dataset
Ingenuity Canonical Pathways	-log(p-value)	Ratio	z-score	Molecules
Primary Immunodeficiency Signaling	7.32	0.317	#NUM!	AIRE,BLNK,CD19,CD79A,ICOS,Ighd,Ighg2b,IGHM,IGLL1/IGLL5,IL7R,LCK,RAG2,TAP2
Cell Cycle Control of Chromosomal Replication	6.72	0.264	#NUM!	CDC45,CDC7,CDK1,CDK16,CDK2,CDK4,CDK5,CDK6,DNA2,POLA1,POLA2,PRIM1,RPA3,TOP2A
Cell Cycle: G2/M DNA Damage Checkpoint Regulation	5.36	0.24	-2.111	AURKA,BORA,CCNB1,CCNB2,CDC25C,CDK1,CDKN1A,CKS1B,CKS2,MDM4,PKMYT1,TOP2A
ATM Signaling	5.36	0.177	0.243	ATF4,BID,CCNB1,CCNB2,CDC25C,CDK1,CDK2,CDKN1A,FANCD2,H2AFX,MAPK8,MDM4,RAD51,RBBP8,SMC2,SUV39H1,TOPBP1
B Cell Development	5.29	0.321	#NUM!	CD19,CD79A,DNTT,HLA-DOB,Ighd,Ighg2b,IGHM,IL7R,RAG2
Mitotic Roles of Polo-Like Kinase	4.21	0.188	1.897	CCNB1,CCNB2,CDC20,CDC25C,CDC7,CDK1,ESPL1,FBXO5,KIF11,KIF23,PKMYT1,PLK4
Hereditary Breast Cancer Signaling	3.91	0.129	#NUM!	BRCA2,CCNB1,CDC25C,CDK1,CDK4,CDK6,CDKN1A,DDB2,FANCA,FANCB,FANCD2,H2AFX,HDAC10,PALB2,PIK3R6,RAD51,RFC2,RFC4,XPC
Role of BRCA1 in DNA Damage Response	3.26	0.15	2.333	BRCA2,CDKN1A,FANCA,FANCB,FANCD2,RAD51,RBBP8,RBL1,RFC2,RFC4,TOPBP1,UIMC1
GADD45 Signaling	2.72	0.263	#NUM!	CCNB1,CDK1,CDK2,CDK4,CDKN1A
Small Cell Lung Cancer Signaling	2.51	0.129	1.134	BID,CDK2,CDK4,CDK6,CKS1B,CYCS,IKBKB,MAX,NFKBID,PIK3R6,SUV39H1
Acute Myeloid Leukemia Signaling	2.48	0.122	0.632	ARAF,CEBPA,CSF2RA,CSF2RB,CSF3R,FLT3,IDH2,LEF1,PIK3R6,PIM1,RPS6KB2,Tcf7
Communication between Innate and Adaptive Immune Cells	2.46	0.135	#NUM!	CCL3L3,Ccl9,CCR7,CD79A,Ighg2b,IGHM,IL12A,IL15,Tlr12,TLR7
DNA Double-Strand Break Repair by Homologous Recombination	2.4	0.286	#NUM!	ATRX,BRCA2,POLA1,RAD51
Cell Cycle: G1/S Checkpoint Regulation	2.39	0.141	-0.333	CDK2,CDK4,CDK6,CDKN1A,GNL3,HDAC10,MAX,RBL1,SUV39H1
Pyridoxal 5'-phosphate Salvage Pathway	2.39	0.141	3	ARAF,CDK1,CDK2,CDK4,CDK5,CDK6,MAPK8,PIM1,TTK
B Cell Receptor Signaling	2.33	0.0978	3.357	ATF4,BLNK,Calm1 (includes others),CD19,CD79A,EBF1,Ighg2b,IGHM,IKBKB,MAP3K5,MAPK8,NFKBID,OCRL,PIK3R6,POU2F2,PPP3CC,RPS6KB2,VAV3
Granzyme B Signaling	2.28	0.267	2	BID,CYCS,LMNB1,LMNB2
Salvage Pathways of Pyrimidine Ribonucleotides	2.28	0.121	3.317	APOBEC3B,ARAF,CDK1,CDK2,CDK4,CDK5,CDK6,MAPK8,PIM1,TTK,UCKL1
Estrogen-mediated S-phase Entry	2.09	0.192	0.447	CDK1,CDK2,CDK4,CDKN1A,RBL1
NER Pathway	1.97	0.11	2.449	DDB2,DNA2,POLA1,POLA2,PRIM1,RFC2,RFC4,RPA3,TOP2A,UBE2I,XPC
DNA damage-induced 14-3-3σ Signaling	1.89	0.211	#NUM!	CCNB1,CCNB2,CDK1,CDK2
Death Receptor Signaling	1.84	0.11	2.53	BID,CYCS,HTRA2,IKBKB,MAP3K5,MAP4K4,MAPK8,NFKBID,PARP2,PARP8
Cyclins and Cell Cycle Regulation	1.83	0.115	1.89	CCNB1,CCNB2,CDK1,CDK2,CDK4,CDK6,CDKN1A,HDAC10,SUV39H1
Lipid Antigen Presentation by CD1	1.81	0.2	#NUM!	AP1G2,CALR,CD1D,Cd1d2
Endoplasmic Reticulum Stress Pathway	1.81	0.2	#NUM!	ATF4,CALR,MAP3K5,MAPK8
IL-10 Signaling	1.8	0.121	#NUM!	IKBKB,IL10RA,IL10RB,IL18RAP,IL1R1,MAP4K4,MAPK8,NFKBID
p53 Signaling	1.77	0.103	0	BIRC5,CDK2,CDK4,CDKN1A,GNL3,MAPK8,MDM4,PIDD1,PIK3R6,TIGAR,TOPBP1
Unfolded protein response	1.74	0.127	#NUM!	ATF4,CALR,CEBPA,CEBPE,MAP3K5,MAPK8,P4HB
Crosstalk between Dendritic Cells and Natural Killer Cells	1.69	0.116	#NUM!	CCR7,CD69,CSF2RB,IL12A,IL15,IL3RA,ITGAL,TLR7
Rapoport-Luebering Glycolytic Shunt	1.65	0.4	#NUM!	PGAM1,TIGAR
Granulocyte Adhesion and Diapedesis	1.64	0.0897	#NUM!	CCL3L3,Ccl9,CKLF,CLDN15,CSF3R,IL18RAP,IL1R1,ITGAL,ITGAM,MMP19,PECAM1,SDC1,SELL,VCAM1
Induction of Apoptosis by HIV1	1.55	0.117	1.89	BID,CYCS,HTRA2,IKBKB,MAP3K5,MAPK8,NFKBID
Salvage Pathways of Pyrimidine Deoxyribonucleotides	1.49	0.333	#NUM!	APOBEC3B,TK1
Sumoylation Pathway	1.41	0.0978	-0.707	CEBPA,GDI1,MAP3K5,MAPK8,MYB,RFC2,RFC4,UBE2I,ZNF217
CD27 Signaling in Lymphocytes	1.37	0.115	0.447	BID,CYCS,IKBKB,MAP3K5,MAPK8,NFKBID
Apoptosis Signaling	1.34	0.0947	2.121	BID,CDK1,CYCS,HTRA2,IKBKB,MAP3K5,MAP4K4,MAPK8,NFKBID
Antigen Presentation Pathway	1.32	0.143	#NUM!	CALR,CD74,HLA-DOB,TAP2
Melatonin Degradation III	1.3	1	#NUM!	MPO
Anandamide Degradation	1.3	1	#NUM!	FAAH
Histamine Biosynthesis	1.3	1	#NUM!	HDC
Role of CHK Proteins in Cell Cycle Checkpoint Control	1.27	0.109	0	CDC25C,CDK1,CDK2,CDKN1A,RFC2,RFC4
Phosphatidylethanolamine Biosynthesis II	1.25	0.25	#NUM!	CHKB,PCYT2
4-1BB Signaling in T Lymphocytes	1.19	0.129	#NUM!	IKBKB,MAP3K5,MAPK8,NFKBID
Type I Diabetes Mellitus Signaling	1.18	0.0882	2.646	BID,CYCS,HLA-DOB,IKBKB,IL12A,IL1R1,MAP3K5,MAPK8,NFKBID
Heme Biosynthesis II	1.15	0.222	#NUM!	ALAS1,PPOX
IL-7 Signaling Pathway	1.11	0.0889	2.828	CDK2,DNTT,EBF1,Ighd,Ighg2b,IGHM,IL7R,PIK3R6
Dendritic Cell Maturation	1.08	0.076	3.606	ATF4,CCR7,CD1D,Cd1d2,COL5A3,HLA-DOB,Ighg2b,IKBKB,IL12A,IL15,MAPK8,NFKBID,PIK3R6
Leukocyte Extravasation Signaling	1.07	0.0732	2.673	ACTN2,ARHGAP4,ARHGAP9,CLDN15,ITGAL,ITGAM,MAPK8,MMP19,NCF1,NCF4,PECAM1,PIK3R6,TEC,VAV3,VCAM1
TNFR1 Signaling	1.06	0.104	2.236	BID,CYCS,IKBKB,MAPK8,NFKBID
TWEAK Signaling	1.03	0.114	1	BID,CYCS,IKBKB,NFKBID
Tumoricidal Function of Hepatic Natural Killer Cells	1.03	0.136	#NUM!	BID,CYCS,ITGAL
UDP-D-xylose and UDP-D-glucuronate Biosynthesis	1.01	0.5	#NUM!	UXS1
Choline Degradation I	1.01	0.5	#NUM!	CHDH
L-glutamine Biosynthesis II (tRNA-dependent)	1.01	0.5	#NUM!	QRSL1
Glycine Degradation (Creatine Biosynthesis)	1.01	0.5	#NUM!	GATM
Purine Nucleotides De Novo Biosynthesis II	1	0.182	#NUM!	ADSSL1,IMPDH1
Hematopoiesis from Pluripotent Stem Cells	0.963	0.108	#NUM!	Ighd,Ighg2b,IGHM,IL12A
Altered T Cell and B Cell Signaling in Rheumatoid Arthritis	0.951	0.0854	#NUM!	CD79A,HLA-DOB,IL12A,IL15,PRTN3,Tlr12,TLR7
T Helper Cell Differentiation	0.943	0.0896	#NUM!	HLA-DOB,ICOS,IL10RA,IL10RB,IL12A,IL6R
CDP-diacylglycerol Biosynthesis I	0.943	0.125	#NUM!	CDS1,LPCAT2,TAZ
Leukotriene Biosynthesis	0.932	0.167	#NUM!	LTA4H,MGST2
Pregnenolone Biosynthesis	0.932	0.167	#NUM!	CYP11A1,MICAL1
iCOS-iCOSL Signaling in T Helper Cells	0.914	0.0776	2.828	Calm1 (includes others),HLA-DOB,ICOS,IKBKB,LCK,NFKBID,PIK3R6,PPP3CC,TRAT1
TREM1 Signaling	0.9	0.087	2.449	LAT2,MPO,NLRC3,Tlr12,TLR7,TREM1
PI3K Signaling in B Lymphocytes	0.889	0.0746	3.162	ATF4,BLNK,Calm1 (includes others),CD180,CD19,CD79A,IKBKB,NFKBID,PPP3CC,VAV3
Pancreatic Adenocarcinoma Signaling	0.883	0.0763	0.816	BIRC5,BRCA2,CDK2,CDK4,CDKN1A,MAPK8,PIK3R6,RAD51,SUV39H1
Role of PKR in Interferon Induction and Antiviral Response	0.87	0.1	#NUM!	BID,CYCS,IKBKB,NFKBID
Glioma Signaling	0.866	0.0756	#NUM!	Calm1 (includes others),CDK4,CDK6,CDKN1A,IDH2,PDGFRB,PIK3R6,RBL1,SUV39H1
Phosphatidylglycerol Biosynthesis II (Non-plastidic)	0.866	0.115	#NUM!	CDS1,LPCAT2,TAZ
Apelin Liver Signaling Pathway	0.866	0.115	#NUM!	COL5A3,MAPK8,PDGFRB
STAT3 Pathway	0.857	0.0777	2.646	CDKN1A,CSF2RB,IL10RB,IL17RB,IL31RA,MAPK8,PDGFRB,PIM1
Methylglyoxal Degradation I	0.851	0.333	#NUM!	HAGHL
Coenzyme A Biosynthesis	0.851	0.333	#NUM!	PPCDC
L-cysteine Degradation III	0.851	0.333	#NUM!	MPST
Hypusine Biosynthesis	0.851	0.333	#NUM!	DHPS
Thiosulfate Disproportionation III (Rhodanese)	0.851	0.333	#NUM!	MPST
S-adenosyl-L-methionine Biosynthesis	0.851	0.333	#NUM!	MAT2A
Phagosome Maturation	0.845	0.073	#NUM!	ATP6V0B,CALR,CTSG,GPAA1,MPO,RAB5C,RAB7B,STX16,TCIRG1,VPS16
Toll-like Receptor Signaling	0.836	0.0833	2.236	IKBKB,IL12A,MAP4K4,MAPK8,TICAM2,TLR7
Systemic Lupus Erythematosus Signaling	0.824	0.0684	#NUM!	CD72,CD79A,HNRNPA2B1,Ighg2b,IGHM,IL6R,LCK,PIK3R6,PRPF38B,PRPF39,PRPF40B,SNRNP70,TLR7
Telomere Extension by Telomerase	0.821	0.143	#NUM!	HNRNPA2B1,TINF2
Triacylglycerol Biosynthesis	0.788	0.093	2	DGAT1,LPCAT2,PLPPR3,TAZ
3-phosphoinositide Biosynthesis	0.777	0.067	3.606	ATP1A1,CD19,CDC25C,DUSP5,ICOS,ILKAP,LCK,OCRL,PDCD1,PDGFRB,PIK3R6,PPP5C,TRAT1
Histidine Degradation VI	0.772	0.133	#NUM!	CYP11A1,MICAL1
Reelin Signaling in Neurons	0.767	0.0761	#NUM!	ARHGEF1,CDK5,ITGAL,LCK,MAPK8,PIK3R6,VLDLR
TNFR2 Signaling	0.735	0.1	#NUM!	IKBKB,MAPK8,NFKBID
Pyruvate Fermentation to Lactate	0.735	0.25	#NUM!	LDHC
Pentose Phosphate Pathway (Oxidative Branch)	0.735	0.25	#NUM!	PGLS
Heme Biosynthesis from Uroporphyrinogen-III I	0.735	0.25	#NUM!	PPOX
Spermine and Spermidine Degradation I	0.735	0.25	#NUM!	PAOX
dTMP De Novo Biosynthesis	0.735	0.25	#NUM!	TYMS
Regulation of Cellular Mechanics by Calpain Protease	0.735	0.082	#NUM!	ACTN2,CDK1,CDK2,CDK4,CDK6
Chronic Myeloid Leukemia Signaling	0.733	0.0721	#NUM!	CDK4,CDK6,CDKN1A,HDAC10,IKBKB,PIK3R6,RBL1,SUV39H1
Mismatch Repair in Eukaryotes	0.728	0.125	#NUM!	RFC2,RFC4
Chondroitin Sulfate Degradation (Metazoa)	0.728	0.125	#NUM!	ARSB,GM2A
Parkinson's Signaling	0.728	0.125	#NUM!	CYCS,MAPK8
Retinoic acid Mediated Apoptosis Signaling	0.714	0.087	2	BID,CYCS,PARP2,PARP8
Iron homeostasis signaling pathway	0.708	0.0692	#NUM!	ATP6V0B,CD163,IL6R,MCOLN1,NUBP1,PDGFRB,SLC25A37,TCIRG1,TF
Molecular Mechanisms of Cancer	0.697	0.0599	#NUM!	ARHGEF1,AURKA,BID,CDC25C,CDK1,CDK16,CDK2,CDK4,CDK5,CDK6,CDKN1A,CYCS,DVL1,FANCD2,GNA14,LEF1,MAP3K5,MAPK8,MAX,NFKBID,PIK3R6,RBL1,SUV39H1
Role of Macrophages, Fibroblasts and Endothelial Cells in Rheumatoid Arthritis	0.69	0.0611	#NUM!	ATF4,Calm1 (includes others),CEBPA,CEBPE,DVL1,Ighg2b,IKBKB,IL15,IL18RAP,IL1R1,IL6R,LEF1,NFKBID,PIK3R6,PPP3CC,Tcf7,Tlr12,TLR7,VCAM1
T Cell Receptor Signaling	0.69	0.0702	#NUM!	Calm1 (includes others),IKBKB,LCK,MAPK8,PIK3R6,PPP3CC,TEC,VAV3
Purine Nucleotides Degradation II (Aerobic)	0.688	0.118	#NUM!	ADAT3,IMPDH1
Role of RIG1-like Receptors in Antiviral Innate Immunity	0.652	0.0909	#NUM!	IKBKB,IRF3,NFKBID
Ubiquinol-10 Biosynthesis (Eukaryotic)	0.652	0.111	#NUM!	CYP11A1,MICAL1
Trehalose Degradation II (Trehalase)	0.65	0.2	#NUM!	HK3
Protein Citrullination	0.65	0.2	#NUM!	PADI2
Creatine-phosphate Biosynthesis	0.65	0.2	#NUM!	MAP4K4
Tetrahydrofolate Salvage from 5,10-methenyltetrahydrofolate	0.65	0.2	#NUM!	MTHFD2
Tetrapyrrole Biosynthesis II	0.65	0.2	#NUM!	ALAS1
Adenine and Adenosine Salvage III	0.65	0.2	#NUM!	ADAT3
Purine Ribonucleosides Degradation to Ribose-1-phosphate	0.65	0.2	#NUM!	ADAT3
RANK Signaling in Osteoclasts	0.644	0.07	2.449	Calm1 (includes others),IKBKB,MAP3K5,MAPK8,NFKBID,PIK3R6,PPP3CC
Lymphotoxin β Receptor Signaling	0.642	0.0758	2	CYCS,IKBKB,NFKBID,PIK3R6,VCAM1
Regulation of IL-2 Expression in Activated and Anergic T Lymphocytes	0.611	0.0706	#NUM!	Calm1 (includes others),IKBKB,MAPK8,NFKBID,PPP3CC,VAV3
Nur77 Signaling in T Lymphocytes	0.611	0.0784	#NUM!	Calm1 (includes others),CYCS,HLA-DOB,PPP3CC
Prostate Cancer Signaling	0.604	0.068	#NUM!	ATF4,CDK2,CDKN1A,LEF1,NFKBID,PIK3R6,SUV39H1
Cell Cycle Regulation by BTG Family Proteins	0.602	0.0857	#NUM!	CDK2,CDK4,NOCT
Activation of IRF by Cytosolic Pattern Recognition Receptors	0.592	0.0769	1	IKBKB,IRF3,MAPK8,NFKBID
Caveolar-mediated Endocytosis Signaling	0.592	0.0725	#NUM!	CD48,ITGAL,ITGAM,ITGB5,RAB5C
MSP-RON Signaling Pathway	0.592	0.0725	#NUM!	CSF2RB,IL12A,IL3RA,ITGAM,PIK3R6
Th1 Pathway	0.588	0.0656	2.449	HLA-DOB,ICOS,IL10RA,IL10RB,IL12A,IL6R,PIK3R6,RUNX3
PKCθ Signaling in T Lymphocytes	0.588	0.0633	3	CACNA1H,HLA-DOB,IKBKB,LCK,MAP3K5,MAPK8,NFKBID,PIK3R6,PPP3CC,VAV3
Chondroitin and Dermatan Biosynthesis	0.58	0.167	#NUM!	CSGALNACT2
CD28 Signaling in T Helper Cells	0.564	0.0645	2.449	Calm1 (includes others),HLA-DOB,IKBKB,LCK,MAPK8,NFKBID,PIK3R6,PPP3CC
Notch Signaling	0.558	0.0811	#NUM!	DTX3,DTX4,MAML3
Neuroprotective Role of THOP1 in Alzheimer's Disease	0.553	0.0654	2.646	CMA1,CTSG,Gzmb,HTRA2,PRSS57,PRTN3,TMPRSS7
Role of NFAT in Regulation of the Immune Response	0.533	0.0604	3.162	BLNK,Calm1 (includes others),CD79A,GNA14,HLA-DOB,IKBKB,LCK,MS4A2,NFKBID,PIK3R6,PPP3CC
Pyrimidine Deoxyribonucleotides De Novo Biosynthesis I	0.526	0.0909	#NUM!	DTYMK,TYMS
Thioredoxin Pathway	0.524	0.143	#NUM!	SELENOT
Phosphatidylcholine Biosynthesis I	0.524	0.143	#NUM!	CHKB
Role of Pattern Recognition Receptors in Recognition of Bacteria and Viruses	0.52	0.0625	2.236	C1QB,IL12A,IRF3,MAPK8,Oas1b,OAS2,PIK3R6,TLR7
UVA-Induced MAPK Signaling	0.517	0.0636	#NUM!	CYCS,MAPK8,PARP2,PARP8,PIK3R6,RPS6KB2,SMPD5
April Mediated Signaling	0.516	0.0769	#NUM!	IKBKB,MAPK8,NFKBID
Agranulocyte Adhesion and Diapedesis	0.51	0.0602	#NUM!	CCL3L3,Ccl9,CD34,CKLF,CLDN15,IL1R1,MMP19,PECAM1,SELL,VCAM1
Ovarian Cancer Signaling	0.504	0.0608	#NUM!	BRCA2,CDK4,DVL1,LEF1,PIK3R6,RAD51,RPS6KB2,SUV39H1,Tcf7
NF-κB Activation by Viruses	0.503	0.0645	2.449	IKBKB,ITGAL,ITGB5,LCK,NFKBID,PIK3R6
Hypoxia Signaling in the Cardiovascular System	0.503	0.0667	#NUM!	ATF4,NFKBID,P4HB,UBE2C,UBE2I
nNOS Signaling in Skeletal Muscle Cells	0.498	0.075	#NUM!	CACNA1H,Calm1 (includes others),RYR1
Th1 and Th2 Activation Pathway	0.492	0.0595	#NUM!	GFI1,HLA-DOB,ICOS,IL10RA,IL10RB,IL12A,IL17RB,IL6R,PIK3R6,RUNX3
Calcium-induced T Lymphocyte Apoptosis	0.489	0.069	2	Calm1 (includes others),HLA-DOB,LCK,PPP3CC
IL-6 Signaling	0.489	0.0611	2.828	IKBKB,IL18RAP,IL1R1,IL6R,MAP4K4,MAPK8,NFKBID,PIK3R6
Role of JAK1 and JAK3 in γc Cytokine Signaling	0.489	0.0658	#NUM!	BLNK,FES,IL15,IL7R,PIK3R6
MIF Regulation of Innate Immunity	0.479	0.0732	#NUM!	CD74,MAPK8,NFKBID
B Cell Activating Factor Signaling	0.479	0.0732	#NUM!	IKBKB,MAPK8,NFKBID
Histidine Degradation III	0.476	0.125	#NUM!	MTHFD2
Tryptophan Degradation to 2-amino-3-carboxymuconate Semialdehyde	0.476	0.125	#NUM!	HAAO
Sphingomyelin Metabolism	0.476	0.125	#NUM!	SMPD5
IL-22 Signaling	0.475	0.0833	#NUM!	IL10RB,MAPK8
Superpathway of Inositol Phosphate Compounds	0.466	0.057	3.606	ATP1A1,CD19,CDC25C,DUSP5,ICOS,ILKAP,LCK,OCRL,PDCD1,PDGFRB,PIK3R6,PPP5C,TRAT1
Pyrimidine Ribonucleotides Interconversion	0.461	0.0714	#NUM!	DHX9,RAD54L,RECQL4
Chondroitin Sulfate Biosynthesis (Late Stages)	0.461	0.0714	#NUM!	CHST1,CSGALNACT2,UST
Ceramide Signaling	0.457	0.0619	1.342	CYCS,KSR1,MAPK8,PIK3R6,S1PR3,SMPD5
Aryl Hydrocarbon Receptor Signaling	0.451	0.0593	1.134	CDK2,CDK4,CDK6,CDKN1A,MAPK8,MGST2,POLA1,RBL1
IL-15 Production	0.451	0.08	#NUM!	IL15,IRF3
Role of JAK family kinases in IL-6-type Cytokine Signaling	0.451	0.08	#NUM!	IL6R,MAPK8
GM-CSF Signaling	0.451	0.0633	#NUM!	CSF2RA,CSF2RB,PIK3R6,PIM1,PPP3CC
PPAR Signaling	0.435	0.0606	-2.449	IKBKB,IL18RAP,IL1R1,MAP4K4,NFKBID,PDGFRB
Leucine Degradation I	0.435	0.111	#NUM!	BCAT1
GDP-glucose Biosynthesis	0.435	0.111	#NUM!	HK3
Folate Transformations I	0.435	0.111	#NUM!	MTHFD2
iNOS Signaling	0.428	0.0682	#NUM!	Calm1 (includes others),IKBKB,NFKBID
Pyrimidine Ribonucleotides De Novo Biosynthesis	0.428	0.0682	#NUM!	DHX9,RAD54L,RECQL4
GDNF Family Ligand-Receptor Interactions	0.427	0.0617	2.236	DOK3,GFRA1,GFRA2,MAPK8,PIK3R6
Gα12/13 Signaling	0.425	0.058	2.646	ARHGEF1,IKBKB,MAP3K5,MAPK8,NFKBID,PIK3R6,TEC,VAV3
Cytotoxic T Lymphocyte-mediated Apoptosis of Target Cells	0.409	0.0741	#NUM!	BID,CYCS
Netrin Signaling	0.407	0.0625	#NUM!	ABLIM1,CACNA1H,PPP3CC,RYR1
Antioxidant Action of Vitamin C	0.405	0.0588	-2.236	CSF2RA,CSF2RB,IKBKB,MAPK8,NFKBID,SELENOT
NF-κB Signaling	0.403	0.0559	2.53	ARAF,IKBKB,IL1R1,LCK,MAP4K4,MAPK8,NFKBID,PDGFRB,PIK3R6,TLR7
Glucose and Glucose-1-phosphate Degradation	0.399	0.1	#NUM!	HK3
Pentose Phosphate Pathway	0.399	0.1	#NUM!	PGLS
NGF Signaling	0.397	0.0574	2.646	ATF4,IKBKB,MAP3K5,MAPK8,PIK3R6,RPS6KB2,SMPD5
Role of Hypercytokinemia/hyperchemokinemia in the Pathogenesis of Influenza	0.39	0.0714	#NUM!	IL12A,IL15
Sonic Hedgehog Signaling	0.39	0.0714	#NUM!	CCNB1,CDK1
FcγRIIB Signaling in B Lymphocytes	0.383	0.0588	2	BLNK,CACNA1H,CD79A,MAPK8,PIK3R6
OX40 Signaling Pathway	0.382	0.0606	#NUM!	H2-K2/H2-Q9,HLA-DOB,MAPK8,NFKBID
Role of PI3K/AKT Signaling in the Pathogenesis of Influenza	0.371	0.0597	#NUM!	IRF3,NFKBID,PIK3R6,PLAC8
Hematopoiesis from Multipotent Stem Cells	0.369	0.0909	#NUM!	IL15
UDP-N-acetyl-D-galactosamine Biosynthesis II	0.369	0.0909	#NUM!	HK3
Th17 Activation Pathway	0.36	0.0588	1	IL12A,IL1R1,IL6R,PTGER2
UVC-Induced MAPK Signaling	0.356	0.0612	#NUM!	ARAF,MAPK8,SMPD5
Neuroinflammation Signaling Pathway	0.354	0.0526	2.84	ATF4,BIRC5,HLA-DOB,IKBKB,IL12A,IL1R1,IL6R,IRF3,MAPK8,PIK3R6,PPP3CC,TICAM2,Tlr12,TLR7,VCAM1
Role of Osteoblasts, Osteoclasts and Chondrocytes in Rheumatoid Arthritis	0.346	0.0529	#NUM!	Calm1 (includes others),DVL1,IKBKB,IL18RAP,IL1R1,LEF1,MAP3K5,MAPK8,NFKBID,PIK3R6,PPP3CC,Tcf7
Chondroitin Sulfate Biosynthesis	0.343	0.06	#NUM!	CHST1,CSGALNACT2,UST
Cleavage and Polyadenylation of Pre-mRNA	0.34	0.0833	#NUM!	PABPN1
Bile Acid Biosynthesis, Neutral Pathway	0.34	0.0833	#NUM!	CYP27A1
IL-1 Signaling	0.334	0.0556	2	GNA14,IKBKB,IL1R1,MAPK8,NFKBID
Adipogenesis pathway	0.332	0.0538	#NUM!	CDK5,CEBPA,EBF1,EZH2,HDAC10,NOCT,SAP130
LPS-stimulated MAPK Signaling	0.326	0.0549	2	IKBKB,MAP3K5,MAPK8,NFKBID,PIK3R6
IL-17A Signaling in Fibroblasts	0.323	0.0625	#NUM!	IKBKB,NFKBID
Docosahexaenoic Acid (DHA) Signaling	0.319	0.0577	#NUM!	BID,CYCS,PIK3R6
Dermatan Sulfate Biosynthesis	0.319	0.0577	#NUM!	CHST1,CSGALNACT2,UST
Agrin Interactions at Neuromuscular Junction	0.318	0.0556	2	DVL1,ITGAL,MAPK8,NRG2
Hepatic Cholestasis	0.317	0.0526	#NUM!	CYP27A1,IKBKB,IL12A,IL18RAP,IL1R1,MAPK8,NFKBID,SLCO3A1
HER-2 Signaling in Breast Cancer	0.317	0.0543	#NUM!	CDK6,CDKN1A,ITGB5,MAP3K5,PIK3R6
NAD biosynthesis II (from tryptophan)	0.315	0.0769	#NUM!	HAAO
Urate Biosynthesis/Inosine 5'-phosphate Degradation	0.315	0.0769	#NUM!	IMPDH1
p38 MAPK Signaling	0.309	0.0531	2.236	ATF4,IL18RAP,IL1R1,MAP3K5,MAX,RPS6KB2
Inhibition of Angiogenesis by TSP1	0.308	0.0606	#NUM!	MAPK8,SDC1
MIF-mediated Glucocorticoid Regulation	0.308	0.0606	#NUM!	CD74,NFKBID
Nucleotide Excision Repair Pathway	0.308	0.0606	#NUM!	RPA3,XPC
Complement System	0.308	0.0606	#NUM!	C1QB,ITGAM
IL-17A Signaling in Airway Cells	0.298	0.0541	1	IKBKB,MAPK8,NFKBID,PIK3R6
SPINK1 Pancreatic Cancer Pathway	0.297	0.0556	#NUM!	2210010C04Rik,CPA3,ELANE
Th2 Pathway	0.296	0.0519	0.816	GFI1,HLA-DOB,ICOS,IL12A,IL17RB,PIK3R6,RUNX3
DNA Methylation and Transcriptional Repression Signaling	0.294	0.0588	#NUM!	CHD3,SAP130
Isoleucine Degradation I	0.293	0.0714	#NUM!	BCAT1
Adenosine Nucleotides Degradation II	0.293	0.0714	#NUM!	ADAT3
PPARα/RXRα Activation	0.287	0.0508	-2.449	CHD5,GNA14,IKBKB,IL18RAP,IL1R1,ITGB5,MAP4K4,MAPK8,NFKBID
HGF Signaling	0.287	0.0517	1.342	CDK2,CDKN1A,ELF2,MAP3K5,MAPK8,PIK3R6
Paxillin Signaling	0.287	0.0517	#NUM!	ACTN2,ITGAL,ITGAM,ITGB5,MAPK8,PIK3R6
D-myo-inositol (1,4,5,6)-Tetrakisphosphate Biosynthesis	0.282	0.0511	2.646	ATP1A1,CDC25C,DUSP5,ILKAP,OCRL,PDCD1,PPP5C
D-myo-inositol (3,4,5,6)-tetrakisphosphate Biosynthesis	0.282	0.0511	2.646	ATP1A1,CDC25C,DUSP5,ILKAP,OCRL,PDCD1,PPP5C
Myc Mediated Apoptosis Signaling	0.281	0.0526	#NUM!	BID,CYCS,MAPK8,PIK3R6
cAMP-mediated signaling	0.279	0.0502	1.265	AKAP8,ATF4,Calm1 (includes others),MC5R,P2RY14,PKIB,PPP3CC,PTGER2,RGS10,RGS2,S1PR3
RAN Signaling	0.272	0.0667	#NUM!	KPNA2
Granzyme A Signaling	0.272	0.0667	#NUM!	HMGB2
Differential Regulation of Cytokine Production in Macrophages and T Helper Cells by IL-17A and IL-17F	0.272	0.0667	#NUM!	IL12A
Vitamin-C Transport	0.272	0.0667	#NUM!	SELENOT
Hepatic Fibrosis / Hepatic Stellate Cell Activation	0.27	0.05	#NUM!	CCR7,COL5A3,IGFBP4,IL10RA,IL18RAP,IL1R1,IL6R,PDGFRB,VCAM1
RhoA Signaling	0.266	0.0504	0.447	ANLN,ARHGAP4,ARHGAP9,ARHGEF1,BAIAP2,CIT
Allograft Rejection Signaling	0.266	0.0526	#NUM!	H2-K2/H2-Q9,HLA-DOB,Ighg2b
CD40 Signaling	0.264	0.0513	1	IKBKB,MAPK8,NFKBID,PIK3R6
VDR/RXR Activation	0.264	0.0513	#NUM!	CDKN1A,CEBPA,IL12A,SERPINB1
Role of Cytokines in Mediating Communication between Immune Cells	0.256	0.0541	#NUM!	IL12A,IL15
Inhibition of Matrix Metalloproteases	0.256	0.0541	#NUM!	MMP19,SDC1
Ephrin A Signaling	0.248	0.0508	#NUM!	EPHA7,PIK3R6,VAV3
Autoimmune Thyroid Disease Signaling	0.246	0.0526	#NUM!	HLA-DOB,Ighg2b
Differential Regulation of Cytokine Production in Intestinal Epithelial Cells by IL-17A and IL-17F	0.237	0.0588	#NUM!	IL12A
Dermatan Sulfate Degradation (Metazoa)	0.237	0.0588	#NUM!	GM2A
Mechanisms of Viral Exit from Host Cells	0.235	0.0513	#NUM!	LMNB1,LMNB2
Dermatan Sulfate Biosynthesis (Late Stages)	0.235	0.0513	#NUM!	CHST1,UST
Valine Degradation I	0.222	0.0556	#NUM!	BCAT1
D-myo-inositol (1,4,5)-trisphosphate Degradation	0.222	0.0556	#NUM!	OCRL
The Visual Cycle	0.208	0.0526	#NUM!	DHRS3
1D-myo-inositol Hexakisphosphate Biosynthesis II (Mammalian)	0.208	0.0526	#NUM!	OCRL
D-myo-inositol (1,3,4)-trisphosphate Biosynthesis	0.208	0.0526	#NUM!	OCRL
Glutathione Redox Reactions I	0.195	0.05	#NUM!	MGST2
Methionine Degradation I (to Homocysteine)	0.195	0.05	#NUM!	MAT2A
LXR/RXR Activation	0	0.0364	-1	IL18RAP,IL1R1,IRF3,TF
RhoGDI Signaling	0	0.0292	-1	ARHGAP4,ARHGAP9,ARHGEF1,GDI1,GNA14
PTEN Signaling	0	0.0407	-0.447	CDKN1A,IKBKB,OCRL,PDGFRB,RPS6KB2
PI3K/AKT Signaling	0	0.0469	0	CDKN1A,IKBKB,MAP3K5,NFKBID,OCRL,RPS6KB2
Endocannabinoid Cancer Inhibition Pathway	0	0.0455	0	ATF4,CDKN1A,GPR55,LEF1,PIK3R6,SMPD5,Tcf7
Huntington's Disease Signaling	0	0.0375	0.447	ATF4,CDK5,CYCS,GNA14,GPAA1,HDAC10,MAPK8,PIK3R6,STX16
AMPK Signaling	0	0.0236	0.447	ATF4,CDKN1A,ILKAP,PIK3R6,STK11
Insulin Receptor Signaling	0	0.0417	0.447	MAPK8,OCRL,PIK3R6,RPS6KB2,STX4,VAMP2
Osteoarthritis Pathway	0	0.0343	0.816	ATF4,IL18RAP,IL1R1,LEF1,OCRL,S1PR3,Tcf7
Neuregulin Signaling	0	0.0435	1	CDK5,MATK,NRG2,RPS6KB2
14-3-3-mediated Signaling	0	0.0296	1	MAP3K5,MAPK8,PIK3R6,STK11
Amyotrophic Lateral Sclerosis Signaling	0	0.0459	1.342	BID,CYCS,PIK3R6,RAB5C,SSR4
Fc Epsilon RI Signaling	0	0.0413	1.342	MAPK8,MS4A2,OCRL,PIK3R6,VAV3
fMLP Signaling in Neutrophils	0	0.0397	1.342	Calm1 (includes others),NCF1,NFKBID,PIK3R6,PPP3CC
Endothelin-1 Signaling	0	0.0263	1.342	ARAF,GNA14,MAPK8,PIK3R6,PTGER2
HMGB1 Signaling	0	0.0379	1.342	IL12A,IL1R1,MAPK8,PIK3R6,VCAM1
Glioblastoma Multiforme Signaling	0	0.0422	1.342	CDK2,CDK4,CDK6,CDKN1A,LEF1,PDGFRB,PIK3R6
Gαs Signaling	0	0.0467	1.342	ATF4,MC5R,PTGER2,RGS2,RYR1
Wnt/β-catenin Signaling	0	0.0298	1.342	APPL2,DVL1,LEF1,SOX4,Tcf7
Protein Kinase A Signaling	0	0.0368	1.414	AKAP8,ATF4,Calm1 (includes others),CDC25C,DUSP5,LEF1,NFKBID,PHKA2,PHKG2,PPP3CC,RYR1,Tcf7,TNNI1,TNNI3
Opioid Signaling Pathway	0	0.0464	1.508	AP1G2,ATF4,CACNA1H,Calm1 (includes others),LCK,PPP3CC,RGS10,RGS11,RGS19,RPS6KB2,RYR1
Acute Phase Response Signaling	0	0.0427	1.633	IKBKB,IL1R1,IL6R,MAP3K5,MAPK8,NFKBID,TF
Signaling by Rho Family GTPases	0	0.0286	1.633	ARHGEF1,BAIAP2,CIT,GNA14,MAPK8,PIK3R6,STMN1
Gαq Signaling	0	0.0443	1.633	Calm1 (includes others),GNA14,IKBKB,NFKBID,PIK3R6,PPP3CC,RGS2
ILK Signaling	0	0.0372	1.89	ACTN2,ATF4,ILKAP,ITGB5,LEF1,MAPK8,PIK3R6
Integrin Signaling	0	0.0379	1.89	ACTN2,ILKAP,ITGAL,ITGAM,ITGB5,MAPK8,PIK3R6,TSPAN2
Sirtuin Signaling Pathway	0	0.0446	1.897	IDH2,LDHC,NDUFA4,PGAM1,PPID,RBBP8,SIRT4,SIRT7,STK11,SUV39H1,TIMM44,XPC
Synaptic Long Term Potentiation	0	0.0323	2	ATF4,Calm1 (includes others),GNA14,PPP3CC
NRF2-mediated Oxidative Stress Response	0	0.0316	2	ATF4,ERP29,MAP3K5,MAPK8,MGST2,PIK3R6
Fcγ Receptor-mediated Phagocytosis in Macrophages and Monocytes	0	0.0444	2	MYO5A,NCF1,RPS6KB2,VAV3
IL-3 Signaling	0	0.0455	2	CSF2RB,IL3RA,PIK3R6,PPP3CC
GNRH Signaling	0	0.0364	2	ATF4,CACNA1H,Calm1 (includes others),GNA14,MAP3K5,MAPK8
Sphingosine-1-phosphate Signaling	0	0.0331	2	PDGFRB,PIK3R6,S1PR3,SMPD5
PAK Signaling	0	0.0388	2	DSCAM,MAPK8,PDGFRB,PIK3R6
Dopamine-DARPP32 Feedback in cAMP Signaling	0	0.025	2	ATF4,Calm1 (includes others),CDK5,PPP3CC
Mouse Embryonic Stem Cell Pluripotency	0	0.036	2	DVL1,LEF1,PIK3R6,Tcf7
ERK/MAPK Signaling	0	0.0255	2	ARAF,ATF4,ELF2,KSR1,PIK3R6
FGF Signaling	0	0.044	2	ATF4,MAP3K5,MAPK8,PIK3R6
Neurotrophin/TRK Signaling	0	0.0488	2	ATF4,MAP3K5,MAPK8,PIK3R6
PDGF Signaling	0	0.0417	2	MAPK8,OCRL,PDGFRB,PIK3R6
GP6 Signaling Pathway	0	0.0305	2	Calm1 (includes others),COL5A3,PIK3R6,RASGRP2
Endocannabinoid Developing Neuron Pathway	0	0.0317	2	ARAF,ATF4,MAPK8,PIK3R6
Type II Diabetes Mellitus Signaling	0	0.0461	2.236	CACNA1H,IKBKB,MAP3K5,MAPK8,NFKBID,PIK3R6,SMPD5
Role of NFAT in Cardiac Hypertrophy	0	0.0273	2.236	CACNA1H,Calm1 (includes others),HDAC10,MAPK8,PIK3R6,PPP3CC
SAPK/JNK Signaling	0	0.0472	2.236	LCK,MAP3K5,MAP4K4,MAPK8,PIK3R6
Apelin Endothelial Signaling Pathway	0	0.0407	2.236	Calm1 (includes others),MAPK8,PIK3R6,RPS6KB2,VCAM1
Calcium Signaling	0	0.0462	2.236	ATF4,CACNA1H,Calm1 (includes others),CALR,HDAC10,PPP3CC,RYR1,TNNI1,TNNI3
Actin Cytoskeleton Signaling	0	0.0268	2.449	ACTN2,ARHGEF1,BAIAP2,MATK,PIK3R6,VAV3
Tec Kinase Signaling	0	0.0427	2.449	GNA14,LCK,MAPK8,MS4A2,PIK3R6,TEC,VAV3
Cardiac Hypertrophy Signaling	0	0.0299	2.646	Calm1 (includes others),GNA14,IL6R,MAP3K5,MAPK8,PIK3R6,PPP3CC
Production of Nitric Oxide and Reactive Oxygen Species in Macrophages	0	0.0437	2.646	IKBKB,MAP3K5,MAPK8,MPO,NCF1,NCF4,NFKBID,PIK3R6
D-myo-inositol-5-phosphate Metabolism	0	0.0452	2.646	ATP1A1,CDC25C,DUSP5,ILKAP,OCRL,PDCD1,PPP5C
3-phosphoinositide Degradation	0	0.0464	2.646	ATP1A1,CDC25C,DUSP5,ILKAP,OCRL,PDCD1,PPP5C
Adrenomedullin signaling pathway	0	0.0357	2.646	ARAF,Calm1 (includes others),GNA14,MAPK8,MATK,MAX,PIK3R6
IL-8 Signaling	0	0.0459	3	ARAF,IKBKB,ITGAM,ITGB5,MAP4K4,MAPK8,MPO,PIK3R6,VCAM1
Phospholipase C Signaling	0	0.0395	3	ARHGEF1,ATF4,BLNK,Calm1 (includes others),CD79A,HDAC10,Ighg2b,LCK,PPP3CC
Colorectal Cancer Metastasis Signaling	0	0.044	3.317	BIRC5,DVL1,IL6R,LEF1,MAPK8,MMP19,PIK3R6,PTGER2,Tcf7,Tlr12,TLR7
Glucocorticoid Receptor Signaling	0	0.0401	#NUM!	CD163,CDKN1A,CEBPA,CREBZF,IKBKB,MAPK8,NFKBID,PIK3R6,POU2F2,PPP3CC,TAF15,UBE2I,VCAM1
Natural Killer Cell Signaling	0	0.036	#NUM!	LCK,OCRL,PIK3R6,VAV3
Circadian Rhythm Signaling	0	0.0303	#NUM!	ATF4
Axonal Guidance Signaling	0	0.0336	#NUM!	ABLIM1,ADAM11,ADAM15,AOPEP,BAIAP2,CDK5,EPHA7,EPHB2,FES,GNA14,MICAL1,PIK3R6,PPP3CC,RTN4R,SEMA3D
Synaptic Long Term Depression	0	0.0171	#NUM!	CACNA1H,GNA14,RYR1
LPS/IL-1 Mediated Inhibition of RXR Function	0	0.0345	#NUM!	ALAS1,CHST1,IL18RAP,IL1R1,MAPK8,MGST2,UST
Mitochondrial Dysfunction	0	0.0252	#NUM!	CYCS,HTRA2,MAPK8,NDUFA4
FXR/RXR Activation	0	0.0435	#NUM!	CYP27A1,MAPK8,SDC1,TF,VLDLR
PXR/RXR Activation	0	0.0167	#NUM!	ALAS1
Tight Junction Signaling	0	0.0373	#NUM!	CDK4,CEBPA,CLDN15,GPAA1,STX16,STX4
TR/RXR Activation	0	0.0213	#NUM!	GPS2,PIK3R6
Regulation of Actin-based Motility by Rho	0	0.012	#NUM!	BAIAP2
RAR Activation	0	0.0269	#NUM!	CSF2RB,DHRS3,IL3RA,MAP3K5,MAPK8
Erythropoietin Signaling	0	0.023	#NUM!	NFKBID,PIK3R6
α-Adrenergic Signaling	0	0.0333	#NUM!	Calm1 (includes others),PHKA2,PHKG2
Clathrin-mediated Endocytosis Signaling	0	0.041	#NUM!	AP1G2,AP3S1,EPHB2,ITGB5,PIK3R6,PPP3CC,RAB5C,TF
IL-12 Signaling and Production in Macrophages	0	0.0391	#NUM!	IKBKB,IL12A,JMJD6,MAPK8,PIK3R6
CCR5 Signaling in Macrophages	0	0.033	#NUM!	CACNA1H,Calm1 (includes others),MAPK8
IL-17 Signaling	0	0.0235	#NUM!	MAPK8,PIK3R6
CXCR4 Signaling	0	0.0179	#NUM!	GNA14,MAPK8,PIK3R6
Thrombopoietin Signaling	0	0.0141	#NUM!	PIK3R6
CTLA4 Signaling in Cytotoxic T Lymphocytes	0	0.044	#NUM!	AP1G2,LCK,PIK3R6,TRAT1
IL-9 Signaling	0	0.0222	#NUM!	PIK3R6
CCR3 Signaling in Eosinophils	0	0.0155	#NUM!	Calm1 (includes others),PIK3R6
IL-15 Signaling	0	0.0494	#NUM!	IL15,LCK,PIK3R6,VCAM1
Virus Entry via Endocytic Pathways	0	0.045	#NUM!	AP1G2,AP3S1,ITGAL,ITGB5,PIK3R6
HIF1α Signaling	0	0.0417	#NUM!	EGLN3,LDHC,MAPK8,MMP19,PIK3R6
Melatonin Signaling	0	0.029	#NUM!	ARAF,Calm1 (includes others)
Angiopoietin Signaling	0	0.0482	#NUM!	BIRC5,IKBKB,NFKBID,PIK3R6
Cellular Effects of Sildenafil (Viagra)	0	0.00806	#NUM!	Calm1 (includes others)
Neuropathic Pain Signaling In Dorsal Horn Neurons	0	0.00885	#NUM!	PIK3R6
Relaxin Signaling	0	0.0195	#NUM!	GNA14,NFKBID,PIK3R6
Factors Promoting Cardiogenesis in Vertebrates	0	0.0455	#NUM!	CDK2,DVL1,LEF1,Tcf7
CNTF Signaling	0	0.0294	#NUM!	PIK3R6,RPS6KB2
Renin-Angiotensin Signaling	0	0.0238	#NUM!	MAPK8,PIK3R6,PTGER2
Semaphorin Signaling in Neurons	0	0.0392	#NUM!	CDK5,FES
Thrombin Signaling	0	0.0194	#NUM!	ARHGEF1,GNA14,IKBKB,PIK3R6
CDK5 Signaling	0	0.0196	#NUM!	CDK5,MAPK8
Corticotropin Releasing Hormone Signaling	0	0.0222	#NUM!	ATF4,CACNA1H,Calm1 (includes others)
FLT3 Signaling in Hematopoietic Progenitor Cells	0	0.0326	#NUM!	ATF4,FLT3,PIK3R6
Polyamine Regulation in Colon Cancer	0	0.0455	#NUM!	MAX
Cholecystokinin/Gastrin-mediated Signaling	0	0.00971	#NUM!	MAPK8
Human Embryonic Stem Cell Pluripotency	0	0.0426	#NUM!	DVL1,LEF1,PDGFRB,PIK3R6,S1PR3,Tcf7
Melanocyte Development and Pigmentation Signaling	0	0.0294	#NUM!	ATF4,PIK3R6,RPS6KB2
Antiproliferative Role of Somatostatin Receptor 2	0	0.037	#NUM!	CDKN1A,PIK3R6,SSTR2
Androgen Signaling	0	0.0301	#NUM!	CACNA1H,Calm1 (includes others),CALR,GNA14
Germ Cell-Sertoli Cell Junction Signaling	0	0.0234	#NUM!	ACTN2,MAP3K5,MAPK8,PIK3R6
Aldosterone Signaling in Epithelial Cells	0	0.0061	#NUM!	PIK3R6
Role of NANOG in Mammalian Embryonic Stem Cell Pluripotency	0	0.0159	#NUM!	DVL1,PIK3R6
Growth Hormone Signaling	0	0.037	#NUM!	CEBPA,PIK3R6,RPS6KB2
Prolactin Signaling	0	0.0114	#NUM!	PIK3R6
CREB Signaling in Neurons	0	0.0233	#NUM!	ATF4,CACNA1H,Calm1 (includes others),GNA14,PIK3R6
Melanoma Signaling	0	0.0492	#NUM!	CDK4,CDKN1A,PIK3R6
Renal Cell Carcinoma Signaling	0	0.0238	#NUM!	EGLN3,PIK3R6
Endometrial Cancer Signaling	0	0.0286	#NUM!	LEF1,PIK3R6
Basal Cell Carcinoma Signaling	0	0.0429	#NUM!	DVL1,LEF1,Tcf7
Thyroid Cancer Signaling	0	0.0444	#NUM!	LEF1,Tcf7
Bladder Cancer Signaling	0	0.0435	#NUM!	CDK4,CDKN1A,MMP19,SUV39H1
Graft-versus-Host Disease Signaling	0	0.0263	#NUM!	HLA-DOB
Non-Small Cell Lung Cancer Signaling	0	0.0482	#NUM!	CDK4,CDK6,PIK3R6,SUV39H1
p70S6K Signaling	0	0.0221	#NUM!	CD19,CD79A,PIK3R6
ERK5 Signaling	0	0.0286	#NUM!	ATF4,RPS6KB2
mTOR Signaling	0	0.0254	#NUM!	EIF4A1,EIF4A2,PIK3R6,RPS6KB2,STK11
G Beta Gamma Signaling	0	0.0169	#NUM!	CACNA1H,GNA14
G Protein Signaling Mediated by Tubby	0	0.0312	#NUM!	LCK
Cdc42 Signaling	0	0.0296	#NUM!	BAIAP2,H2-K2/H2-Q9,HLA-DOB,MAPK8
FAK Signaling	0	0.0192	#NUM!	HMMR,PIK3R6
EIF2 Signaling	0	0.0188	#NUM!	ATF4,EIF4A1,EIF4A2,PIK3R6
Rac Signaling	0	0.0248	#NUM!	BAIAP2,MAPK8,PIK3R6
Atherosclerosis Signaling	0	0.0263	#NUM!	CMA1,COL5A3,VCAM1
Regulation of eIF4 and p70S6K Signaling	0	0.0194	#NUM!	EIF4A1,EIF4A2,PIK3R6
Estrogen-Dependent Breast Cancer Signaling	0	0.0353	#NUM!	ATF4,HSD17B1,PIK3R6
Leptin Signaling in Obesity	0	0.0118	#NUM!	PIK3R6
Glioma Invasiveness Signaling	0	0.04	#NUM!	HMMR,ITGB5,PIK3R6
Breast Cancer Regulation by Stathmin1	0	0.0343	#NUM!	ARHGEF1,Calm1 (includes others),CDK1,CDK2,CDKN1A,PIK3R6,STMN1
Role of Wnt/GSK-3β Signaling in the Pathogenesis of Influenza	0	0.0462	#NUM!	DVL1,LEF1,Tcf7
Role of MAPK Signaling in the Pathogenesis of Influenza	0	0.0267	#NUM!	MAP3K5,MAPK8
Antiproliferative Role of TOB in T Cell Signaling	0	0.0385	#NUM!	CDK2
P2Y Purigenic Receptor Signaling Pathway	0	0.0217	#NUM!	ATF4,P2RY2,PIK3R6
Intrinsic Prothrombin Activation Pathway	0	0.0256	#NUM!	COL5A3
Assembly of RNA Polymerase II Complex	0	0.0208	#NUM!	TAF15
Role of Tissue Factor in Cancer	0	0.0397	#NUM!	GNA14,ITGB5,LCK,P4HB,PIK3R6
Role of IL-17A in Arthritis	0	0.0462	#NUM!	MAPK8,NFKBID,PIK3R6
IL-17A Signaling in Gastric Cells	0	0.0455	#NUM!	MAPK8
Role of IL-17F in Allergic Inflammatory Airway Diseases	0	0.0244	#NUM!	ATF4
Actin Nucleation by ARP-WASP Complex	0	0.0172	#NUM!	BAIAP2
Sertoli Cell-Sertoli Cell Junction Signaling	0	0.0225	#NUM!	ACTN2,CLDN15,MAP3K5,MAPK8
Gap Junction Signaling	0	0.0102	#NUM!	PIK3R6,PPP3CC
Telomerase Signaling	0	0.0442	#NUM!	CDKN1A,ELF2,HDAC10,PIK3R6,TINF2
eNOS Signaling	0	0.012	#NUM!	Calm1 (includes others),PIK3R6
nNOS Signaling in Neurons	0	0.0444	#NUM!	Calm1 (includes others),PPP3CC
VEGF Family Ligand-Receptor Interactions	0	0.0109	#NUM!	PIK3R6
Ephrin B Signaling	0	0.0417	#NUM!	EPHB2,GNA14,VAV3
ErbB Signaling	0	0.0297	#NUM!	MAPK8,NRG2,PIK3R6
ErbB2-ErbB3 Signaling	0	0.027	#NUM!	NRG2,PIK3R6
ErbB4 Signaling	0	0.026	#NUM!	NRG2,PIK3R6
Heparan Sulfate Biosynthesis	0	0.027	#NUM!	CHST1,UST
Retinoate Biosynthesis I	0	0.0312	#NUM!	DHRS3
Thyroid Hormone Metabolism II (via Conjugation and/or Degradation)	0	0.0323	#NUM!	Ugt1a7c
Nicotine Degradation III	0	0.0217	#NUM!	Ugt1a7c
Heparan Sulfate Biosynthesis (Late Stages)	0	0.0299	#NUM!	CHST1,UST
Melatonin Degradation I	0	0.02	#NUM!	Ugt1a7c
Triacylglycerol Degradation	0	0.02	#NUM!	FAAH
Estrogen Biosynthesis	0	0.027	#NUM!	HSD17B1
Glutathione-mediated Detoxification	0	0.04	#NUM!	MGST2
tRNA Charging	0	0.0263	#NUM!	FARSA
Nicotine Degradation II	0	0.0182	#NUM!	Ugt1a7c
Superpathway of D-myo-inositol (1,4,5)-trisphosphate Metabolism	0	0.0417	#NUM!	OCRL
Serotonin Degradation	0	0.0169	#NUM!	Ugt1a7c
Retinol Biosynthesis	0	0.0263	#NUM!	DHRS3
Tryptophan Degradation III (Eukaryotic)	0	0.04	#NUM!	HAAO
Glycolysis I	0	0.0435	#NUM!	PGAM1
Gluconeogenesis I	0	0.0417	#NUM!	PGAM1
Superpathway of Melatonin Degradation	0	0.0364	#NUM!	MPO,Ugt1a7c
Superpathway of Methionine Degradation	0	0.0286	#NUM!	MAT2A
Epithelial Adherens Junction Signaling	0	0.0278	#NUM!	ACTN2,BAIAP2,LEF1,Tcf7
Gαi Signaling	0	0.0248	#NUM!	P2RY14,RGS10,S1PR3
PEDF Signaling	0	0.0326	#NUM!	IKBKB,NFKBID,PIK3R6
Remodeling of Epithelial Adherens Junctions	0	0.0308	#NUM!	ACTN2,RAB5C
Cysteine Biosynthesis III (mammalia)	0	0.0455	#NUM!	MAT2A
Regulation of the Epithelial-Mesenchymal Transition Pathway	0	0.0309	#NUM!	ARAF,DVL1,LEF1,PDGFRB,PIK3R6,Tcf7
Role of p14/p19ARF in Tumor Suppression	0	0.0488	#NUM!	NPM3,PIK3R6
Sperm Motility	0	0.0168	#NUM!	CACNA1H,Calm1 (includes others)
UVB-Induced MAPK Signaling	0	0.0308	#NUM!	MAPK8,PIK3R6
Oxidative Phosphorylation	0	0.0202	#NUM!	CYCS,NDUFA4
HIPPO signaling	0	0.0118	#NUM!	TAZ
PCP pathway	0	0.0328	#NUM!	DVL1,MAPK8
Wnt/Ca+ pathway	0	0.0317	#NUM!	ATF4,DVL1
Estrogen Receptor Signaling	0	0.0153	#NUM!	DDX5,TAF15
EGF Signaling	0	0.0294	#NUM!	MAPK8,PIK3R6
Nitric Oxide Signaling in the Cardiovascular System	0	0.0183	#NUM!	Calm1 (includes others),PIK3R6
Cardiac β-adrenergic Signaling	0	0.015	#NUM!	AKAP8,PKIB
Protein Ubiquitination Pathway	0	0.0275	#NUM!	CDC20,PSMA3,TAP2,UBE2C,UBE2I,USP11,USP16
IL-2 Signaling	0	0.0429	#NUM!	LCK,MAPK8,PIK3R6
Amyloid Processing	0	0.02	#NUM!	CDK5
JAK/Stat Signaling	0	0.0225	#NUM!	CDKN1A,PIK3R6
GABA Receptor Signaling	0	0.022	#NUM!	AP1G2,CACNA1H
Xenobiotic Metabolism Signaling	0	0.0256	#NUM!	CHST1,MAP3K5,MAPK8,MGST2,PIK3R6,Ugt1a7c,UST
IL-4 Signaling	0	0.0449	#NUM!	HLA-DOB,OCRL,PIK3R6,RPS6KB2
Serotonin Receptor Signaling	0	0.0256	#NUM!	SLC18A1
Phototransduction Pathway	0	0.0204	#NUM!	SAG
Chemokine Signaling	0	0.0278	#NUM!	Calm1 (includes others),MAPK8
IGF-1 Signaling	0	0.0367	#NUM!	IGFBP4,MAPK8,PIK3R6,RPS6KB2
Dopamine Receptor Signaling	0	0.0135	#NUM!	SLC18A1
Glutamate Receptor Signaling	0	0.0179	#NUM!	Calm1 (includes others)
TGF-β Signaling	0	0.022	#NUM!	MAPK8,RUNX3
VEGF Signaling	0	0.0189	#NUM!	ACTN2,PIK3R6
G-Protein Coupled Receptor Signaling	0	0.0397	#NUM!	ATF4,GNA14,IKBKB,MC5R,NFKBID,P2RY14,PIK3R6,PTGER2,RGS10,RGS2,S1PR3
BMP signaling pathway	0	0.0128	#NUM!	MAPK8
GPCR-Mediated Integration of Enteroendocrine Signaling Exemplified by an L Cell	0	0.0143	#NUM!	GNA14
GPCR-Mediated Nutrient Sensing in Enteroendocrine Cells	0	0.0273	#NUM!	CACNA1H,FFAR2,GNA14
Gustation Pathway	0	0.0214	#NUM!	CACNA1H,P2RY14,P2RY2
Phagosome Formation	0	0.041	#NUM!	Ighg2b,ITGAM,PIK3R6,Tlr12,TLR7
autophagy	0	0.0339	#NUM!	CTSG,VPS16
Macropinocytosis Signaling	0	0.0233	#NUM!	ITGB5,PIK3R6
Cancer Drug Resistance By Drug Efflux	0	0.0182	#NUM!	ARAF
SPINK1 General Cancer Pathway	0	0.0303	#NUM!	IL6R,PIK3R6
Apelin Pancreas Signaling Pathway	0	0.0357	#NUM!	MAPK8,PIK3R6
Apelin Adipocyte Signaling Pathway	0	0.0267	#NUM!	MAPK8,MGST2
Apelin Cardiomyocyte Signaling Pathway	0	0.018	#NUM!	MAPK8,PIK3R6
Eicosanoid Signaling	0	0.0312	#NUM!	LTA4H,PTGER2
Ephrin Receptor Signaling	0	0.0284	#NUM!	ATF4,EPHA7,EPHB2,GNA14,MAP4K4
